# Molecular determinants of TRAF6 binding specificity suggest that native interaction partners are not optimized for affinity

**DOI:** 10.1101/2022.05.08.491058

**Authors:** Jackson C. Halpin, Dustin Whitney, Federica Rigoldi, Venkat Sivaraman, Avinoam Singer, Amy E. Keating

## Abstract

TRAF6 is an adapter protein and E3 ubiquitin ligase involved in signaling downstream of cell receptors essential for development and the immune system. TRAF6 participates in many protein-protein interactions, some of which are mediated by a C-terminal MATH domain that recruits TRAF6 to cell-surface receptors and associated proteins. The TRAF6 MATH domain binds to short peptide segments containing the motif PxExx[FYWHDE], where x is any amino acid. Blocking TRAF6 interactions is associated with favorable effects in various disease models. To better define the TRAF6 MATH domain binding preferences, we generated a bacterial cell-surface peptide display library to sample the TRAF6 motif sequence space. We performed sorting experiments and identified 236 of the best TRAF6-interacting peptides and a set of 1,200 peptides that match the sequence PxE but do not bind TRAF6. Selected binders, tested by single-clone bacterial display titrations and bio-layer interferometry, bound TRAF6 tighter than previously measured native peptides. To elucidate the structural basis for TRAF6 interaction preferences, we built all-atom structural models of the TRAF6 MATH domain in complex with high-affinity binders and motif-matching nonbinders that were identified in the screen. We identified motif features that favor binding to TRAF6 as well as negative design elements distributed across the motif that can disfavor or preclude binding. Searching the human proteome for matches to the library screening-defined binding motif revealed that most known, biologically relevant TRAF6 motif matches occupy a different sequence space from the most enriched hits discovered in combinatorial library screening. Our experimentally determined binding preferences and structural models can support the design of peptide-based interaction inhibitors with higher affinities than endogenous TRAF6 ligands.
