## Supplementary material for "Molecular determinants of TRAF6 binding specificity suggest that native interaction partners are not optimized for affinity": nonbinder_readcounts-processed.csv

seq	AA_seq	read counts
ACTTGGATGCCTCCGGAACCTAATCAT	TWMPPEPNH	4013
TCGTCTCCGCCTGATGAATCGCGGGTT	SSPPDESRV	1274
ACGCCTGGGCCTGCGGAACGTCGTCCG	TPGPAERRP	878
CCTGAGGAGCCTTCGGAAACGAAGAGT	PEEPSETKS	847
GCGCATGTGCCTTCGGAAGGGTTGTTG	AHVPSEGLL	818
CCGCTTTCTCCTACGGAACCTCTTACG	PLSPTEPLT	796
TCGTATACGCCTCATGAACCGCCGTGG	SYTPHEPPW	771
TCGTCTCCGCCTTGGGAACCGCTGCCT	SSPPWEPLP	746
CCTCAGCCGCCTTCGGAACCGCCGCCT	PQPPSEPPP	734
TCGTGGGGTCCTGATGAAGGTGTTGCG	SWGPDEGVA	716
GCTGATCTTCCTCCGGAATGTGAGTCG	ADLPPECES	700
TCGGTGCGGCCTATGGAACCGGCTGGT	SVRPMEPAG	689
CCGTCTCCGCCTCAGGAACCTCGGCCG	PSPPQEPRP	661
CCTCGGCGGCCTCCTGAACCTCTTCCG	PRRPPEPLP	659
CCGCGGTATCCTCGTGAACCTGATCGT	PRYPREPDR	647
CCGGCGCTTCCTGATGAACCGACTTCG	PALPDEPTS	642
TCTCCTCCGCCTCAGGAACCTGCTACG	SPPPQEPAT	632
TCGCTTCCTCCTTCGGAACCGCCTCCT	SLPPSEPPP	629
CCTCCTCCTCCTCCGGAACAGCAGTCT	PPPPPEQQS	611
CCGGATGCGCCTGGTGAACATAGTTCT	PDAPGEHSS	607
CCTCCTCCGCCTACGGAACATCAGCTG	PPPPTEHQL	605
CCTACGACTCCTCCTGAACGGCCTACG	PTTPPERPT	590
GCTCTTCAGCCTGCGGAACGTCCTCTG	ALQPAERPL	589
CAGCGTGCTCCTCCTGAACCTCGTCAG	QRAPPEPRQ	589
TCTGCGCCTCCTCATGAACTTCTCCTC	SAPPHELLL	582
CCGCGTCCGCCTCCGGAATTGCCTTCG	PRPPPELPS	566
TCTGCTACTCCTCAGGAATGTCCGGCT	SATPQECPA	560
TGGGGGGCGCCTCGGGAAGGGGGGTCG	WGAPREGGS	555
CCTCCTCCTCCTCCTGAACCTCTTCAG	PPPPPEPLQ	553
CCGGAGCGTCCTACTGAACAGGCTTCT	PERPTEQAS	552
CATGAGGTTCCTTCGGAACTTCGGCTG	HEVPSELRL	550
CGGCGGCCGCCTACTGAATGTGCGATT	RRPPTECAI	550
CCTTCGCCTCCTCCTGAACCTCTGCGT	PSPPPEPLR	544
TCGACGCCTCCTTCGGAAGGTCCTTAT	STPPSEGPY	539
GCGTTTTGGCCTTCTGAACAGATTACT	AFWPSEQIT	537
GAGGCTGCGCCTGCTGAACGTCCTGGT	EAAPAERPG	537
CCTACGTCTCCTCATGAACCTCCTCGT	PTSPHEPPR	533
TCGAGTCGGCCTGCTGAAACTATTGGT	SSRPAETIG	523
CCTAATGCGCCTCAGGAACTGCGTTCG	PNAPQELRS	518
TCGTATACGCCTCTGGAACAGCCTAGG	SYTPLEQPR	512
CCTGCTACGCCTCGTGAATCTTCGCCT	PATPRESSP	511
CCTCCGGTTCCTCCGGAAGCGCATCCG	PPVPPEAHP	511
TCTACTCCTCCTCCGGAACCTGGTTCT	STPPPEPGS	511
CCGGCTATTCCTACGGAAAGGACGACG	PAIPTERTT	503
GCTTATGTGCCTACGGAACGTACGCGT	AYVPTERTR	502
CATTATACTCCTTTTGAACCTAATCAT	HYTPFEPNH	501
CAGGCGTTTCCTGTTGAACCTCCGTCT	QAFPVEPPS	499
CCTACTTCTCCTCCTGAACGGGCTCAG	PTSPPERAQ	494
CCTCCTCCGCCTATTGAACGGCCGCCT	PPPPIERPP	489
CCTCGGCCGCCTACGGAACCGATGCGT	PRPPTEPMR	485
CCTTCTACTCCTCCTGAAAGTGTGGTT	PSTPPESVV	480
CGGCTTCCTCCTGCGGAACCTGGGACT	RLPPAEPGT	472
CCTGCTCATCCTCCTGAAGCTACGACT	PAHPPEATT	471
ACGGATCTGCCTGGTGAAGAGGCGCAT	TDLPGEEAH	470
CCGGTGAATCCTTGGGAAAATCCTAAT	PVNPWENPN	464
TCGTCGCGGCCTTCGGAACCTCCTTCT	SSRPSEPPS	462
CCGAGGCCTCCTTTGGAATCTGCTCCG	PRPPLESAP	460
TCTATGCCGCCTCGTGAATGGTCTGAG	SMPPREWSE	460
TCGAGTTTTCCTGCGGAAATGAAGCAT	SSFPAEMKH	459
CCGCCTCCTCCTACGGAACCTGCGGGT	PPPPTEPAG	458
TCGGCTCCTCCTTTTGAAAGTGTTTGG	SAPPFESVW	455
CCTGGGGCGCCTACTGAAACGCCTTCT	PGAPTETPS	454
CAGCTGCTTCCTGAGGAATCGCCGGAG	QLLPEESPE	454
GAGTCGGGTCCTCCTGAACTTCCGATG	ESGPPELPM	450
GCTTCGGCGCCTCCGGAACGTCTGGCG	ASAPPERLA	447
TCTTCTGAGCCTTCGGAACATACGACT	SSEPSEHTT	445
GCTTGGCCGCCTCTTGAACAGATTCAG	AWPPLEQIQ	440
CATTTTTCTCCTACTGAACCGACTACT	HFSPTEPTT	440
GGGGTTCCGCCTGAGGAAACGCCTCAT	GVPPEETPH	433
CCTCTGCTGCCTCAGGAACCTGCTATG	PLLPQEPAM	428
CCTACTACTCCTGAGGAACCGATTCTT	PTTPEEPIL	426
GCGGATCCTCCTACGGAAAATCTGACG	ADPPTENLT	425
GCGAAGTCGCCTACGGAATGGCCTGTT	AKSPTEWPV	424
ACGGTGCATCCTTCGGAAGCTTCGGCG	TVHPSEASA	424
GCGAGTTGGCCTCATGAATATACGCCG	ASWPHEYTP	413
TCGGGTGGTCCTGTTGAATCTCCTGAG	SGGPVESPE	412
GCTTCTTTGCCTACTGAACCTGGGCCG	ASLPTEPGP	410
CATATGACTCCTTCGGAACGGCGGGCG	HMTPSERRA	410
TCTCCTCAGCCTCGTGAAAATGATCTG	SPQPRENDL	407
CAGCCTCGGCCTGATGAACATCTGTAT	QPRPDEHLY	401
GAGAGTGAGCCTTGGGAAGAGACTAGG	ESEPWEETR	400
GCGGCTACGCCTAAGGAAAGGCCTAAT	AATPKERPN	400
TCGGAGCCTCCTTCGGAAACTGAGAAT	SEPPSETEN	398
ACGCATACGCCTCGTGAACATCCGCGT	THTPREHPR	395
CCTTATGTTCCTGCTGAATCTGGTCAG	PYVPAESGQ	393
CTGACTGGGCCTGCTGAAACGCCTCTG	LTGPAETPL	392
CTTACGCCGCCTGGTGAACAGGGTCGG	LTPPGEQGR	388
TCGGGGTCTCCTCATGAACATCCTGCT	SGSPHEHPA	388
TCTGGGACGCCTTCGGAAATTGATTTG	SGTPSEIDL	387
CATTTTCATCCTCATGAACCTCTTATT	HFHPHEPLI	385
GCGACTCCGCCTTCTGAACTTCCGAAT	ATPPSELPN	384
TCTCATACGCCTAGTGAAATTGGGCCG	SHTPSEIGP	381
TCTCCGGCGCCTCCGGAATGTCATAAT	SPAPPECHN	378
CCGCTTTCGCCTCCGGAATCTAATCAG	PLSPPESNQ	377
CCTCCTCCGCCTACTGAATCGAATCCT	PPPPTESNP	374
CCTCATACTCCTACTGAATCTCCTCTT	PHTPTESPL	374
TCTCTGCCGCCTCGGGAATATCAGACT	SLPPREYQT	373
GAGGTGCTGCCTTCGGAACCTCTGTAT	EVLPSEPLY	372
GAGCTTACGCCTCAGGAACTGCAGAGT	ELTPQELQS	370
GCTAATTTTCCTTCTGAACCGCTTCCG	ANFPSEPLP	368
TCGACGCCGCCTACGGAACATGCTCAG	STPPTEHAQ	368
CCGCCTCATCCTGCTGAAGAGCATACT	PPHPAEEHT	367
TCTCTGTGGCCTCCTGAAGGTGCTACT	SLWPPEGAT	363
TCGGCGACTCCTCTTGAACGGATTAGT	SATPLERIS	362
CCTACTCCTCCTACGGAAACTGCTCAT	PTPPTETAH	360
CCTCTTATTCCTAGTGAACCTCAGCCT	PLIPSEPQP	359
GAGCATTTGCCTACTGAAGGGCTGCTG	EHLPTEGLL	355
CTTTATTGTCCTTCGGAATTGAATTAT	LYCPSELNY	355
TATCTTCCGCCTCCGGAAACTCGGCGT	YLPPPETRR	355
CCTCATTATCCTCCGGAATCTTCTCCT	PHYPPESSP	351
TCTCTGCCTCCTCCGGAACCGAATAAT	SLPPPEPNN	351
CTTTTGTTGCCTTATGAAGTTCGGACT	LLLPYEVRT	348
TCGACTAGTCCTAAGGAAAATGAGCAG	STSPKENEQ	347
CCGGCTATGCCTAAGGAAGATCTTGTG	PAMPKEDLV	346
CCGCAGCGGCCTATGGAAACGACTGTT	PQRPMETTV	343
CTGACTCGGCCTCAGGAAAGTGAGGGT	LTRPQESEG	342
GGTAATTGTCCTCTGGAACCTTGGACG	GNCPLEPWT	339
ACTCCGCCGCCTACGGAACCGCCTTTT	TPPPTEPPF	339
CATGTGGCGCCTCCTGAACCTCTTTAT	HVAPPEPLY	338
CTTCCGCCTCCTGGTGAACGGACGTGG	LPPPGERTW	336
CCTACTTATCCTTCGGAAAATCTTAAT	PTYPSENLN	332
CCTTATAATCCTAATGAAACGCATAGT	PYNPNETHS	331
CTTTTTACGCCTTCGGAAGATAATAAG	LFTPSEDNK	329
CCTCTGTTGCCTTGGGAACGTTTTGTG	PLLPWERFV	326
CTTTTTCCGCCTACTGAACCTGCGCCT	LFPPTEPAP	325
CTGTATTTGCCTCTTGAAGCTTATAGT	LYLPLEAYS	324
GGGGCTGATCCTAATGAACGTCCGCCG	GADPNERPP	323
TCTGATGCTCCTAGTGAAATGGCTACG	SDAPSEMAT	322
CGTGTTGATCCTGGTGAAACGGAGCTT	RVDPGETEL	318
GAGAATATGCCTGAGGAATCTGGGGAT	ENMPEESGD	317
CAGCTGCCTCCTCCTGAACCTCTGATT	QLPPPEPLI	315
CTTGTGCTTCCTCGTGAAGAGATGCAT	LVLPREEMH	315
GCTCTGCCTCCTCCTGAAGCGCCTAAG	ALPPPEAPK	315
ACGGGGCGTCCTAGTGAACCGCATAGT	TGRPSEPHS	314
CCTATTTCGCCTCAGGAACATAGTTCT	PISPQEHSS	313
CCTCCTCAGCCTGTGGAACATCGGCTG	PPQPVEHRL	313
CTGCGTCTGCCTCCGGAACCTTCTCAG	LRLPPEPSQ	312
TCGACGCCGCCTCCTGAATATACGAAT	STPPPEYTN	312
TCTACTACTCCTCAGGAACCGCCTAAT	STTPQEPPN	311
CCTTTGAGGCCTGTGGAACAGTCTCCT	PLRPVEQSP	309
CATTGTACACCTGCGGAAGCGACTAAT	HCTPAEATN	308
CTTTCTTGGCCTCATGAAGCTTCGAAT	LSWPHEASN	305
CTTGCGCCTCCTGGTGAACCTGATGAG	LAPPGEPDE	302
CGTCTTTCTCCTGCGGAAGTGCCTCAT	RLSPAEVPH	300
TATCTGTTGCCTCCGGAAGCTTCGGCT	YLLPPEASA	299
TCGCTGGAGCCTTTGGAACTGGCGGAT	SLEPLELAD	298
TCTCCTCTGCCTTCGGAACGTTCGCAT	SPLPSERSH	296
CATTTGTGTCCTACTGAATCTCTTACT	HLCPTESLT	296
CCTCCTACGCCTCCTGAAGCTATGTCT	PPTPPEAMS	295
CCGCCGCGGCCTCGGGAAGCTCCGCAT	PPRPREAPH	294
CCTCATTTGCCTGTGGAAGAGGATGAG	PHLPVEEDE	293
GCTTGTCATCCTAATGAATCGAGTGGG	ACHPNESSG	292
CGTGCGGATCCTCATGAATCGCAGCTG	RADPHESQL	289
TTGACTCCGCCTCAGGAACCTACTCGT	LTPPQEPTR	289
CCTCCTTCTCCTTGTGAAAGGTTGACG	PPSPCERLT	288
CATCCTTGTCCTCCTGAACGTCCTTAT	HPCPPERPY	287
TCGACGTCTCCTGCTGAATTTCTTTTG	STSPAEFLL	287
CCTAAGTCTCCTTGGGAATCGATTTCG	PKSPWESIS	286
TTGGTGCCGCCTCTTGAATCTGCTCCG	LVPPLESAP	286
CCGTGTACGCCTAAGGAACCTGCTTCT	PCTPKEPAS	286
AGGGAGTGGCCTCGTGAATGGATGTTG	REWPREWML	286
CAGGCTCCGCCTCCTGAATATGTTGTT	QAPPPEYVV	285
CAGCATTATCCTCGTGAACCTTTTTGG	QHYPREPFW	285
CCTCTGCCTCCTGATGAACCTCTTCTG	PLPPDEPLL	281
GCGACGCCGCCTTGTGAACCTCCTTTT	ATPPCEPPF	281
GGTGTTAGGCCTCAGGAATCTGCTGCG	GVRPQESAA	281
ACGCGTGGTCCTCCTGAACCGGCGCCT	TRGPPEPAP	279
CCTACGCTGCCTCCGGAATTGTGGGCT	PTLPPELWA	278
GGGGGTCCGCCTTCTGAACCTGCTCGT	GGPPSEPAR	275
CTGCATAGTCCTACGGAAAGTGGTGCG	LHSPTESGA	275
TCTAATCCGCCTAAGGAACCGCTTCAT	SNPPKEPLH	275
CTGGGTCGGCCTGTTGAAGCGCGTCTG	LGRPVEARL	273
GAGAATGAGCCTTGGGAATGGCCTTAT	ENEPWEWPY	273
CCGGGTATGCCTAGTGAATCTAAGTCG	PGMPSESKS	273
GAGAGGACTCCTATGGAACAGTGGCCG	ERTPMEQWP	272
CATTCGCTGCCTCATGAATCGAGGAAG	HSLPHESRK	272
CATGAGTTGCCTGGTGAAAGGCTGATT	HELPGERLI	270
CCGAAGAAGCCTAAGGAACCTCATTCG	PKKPKEPHS	268
CATTATAAGCCTGTGGAAAGGAAGGCG	HYKPVERKA	265
TCTTCTCGTCCTCAGGAAATGAGTGCG	SSRPQEMSA	264
CATGATACGCCTAATGAAAATAATAAT	HDTPNENNN	262
TCTCCTTGTCCTCCTGAACTGCCGAGT	SPCPPELPS	261
CCTGGTATTCCTCAGGAAAATCTGCTG	PGIPQENLL	261
CCGTCTCCTCCTCATGAATCGCGTCGT	PSPPHESRR	259
CATTTTAATCCTGGTGAAACGGATCGG	HFNPGETDR	259
CATTGGACGCCTTGGGAATCTCAGTTT	HWTPWESQF	256
GGGGCTGAGCCTGCGGAACCTCTGAAT	GAEPAEPLN	256
CTAGGGTTGCCTCAGGAACGTTCTATG	LGLPQERSM	255
CTTTCTCCGCCTCCGGAACCTTTTCAG	LSPPPEPFQ	254
CATCTGTGGCCTAAGGAAAATCCTTCG	HLWPKENPS	253
CTTGATATTCCTTCTGAAATGAATGGT	LDIPSEMNG	253
CTGTCTCCTCCTTATGAAATTCGGACG	LSPPYEIRT	252
CCTTCTCCTCCTGTTGAAGATATTACG	PSPPVEDIT	251
ACGTATGCGCCTCCGGAACATCTTACT	TYAPPEHLT	248
GATCGGACGCCTCCGGAACGGCTGCAT	DRTPPERLH	247
TCGAATCCGCCTATGGAACCGTTTATT	SNPPMEPFI	247
TCTAATAAGCCTATGGAATCTCGGCCT	SNKPMESRP	247
TCGCATAATCCTTCGGAAATTTCGCTT	SHNPSEISL	244
TCTACTCATCCTTCTGAATTTTGGCCT	STHPSEFWP	243
GGTGTTGATCCTGGTGAACATACGCAG	GVDPGEHTQ	242
GCTCTTTTGCCTCCTGAAGTTCTTCCT	ALLPPEVLP	241
CATTGGGGGCCTTTTGAATCTACTCCT	HWGPFESTP	240
CATAGGACGCCTTGGGAAGTTAGTGTG	HRTPWEVSV	239
CTTACTGCTCCTGGGGAAAGGTTGGCT	LTAPGERLA	239
TGTGAGAAGCCTTGGGAACTGCCTCCT	CEKPWELPP	238
CTGTGTCTGCCTACGGAACCTCGTGTT	LCLPTEPRV	237
CATTTTCATCCTCATGAAACTACTATG	HFHPHETTM	236
TTTAAGCCGCCTCTTGAAACTCCGAGT	FKPPLETPS	235
CAGGGGTCGCCTTTTGAATTGTATAAT	QGSPFELYN	233
TATTCTCAGCCTCCTGAACCGAAGTTG	YSQPPEPKL	232
CATTTGCCGCCTTGGGAAACGGGGTTT	HLPPWETGF	232
TATACGACGCCTCATGAACGGGATACG	YTTPHERDT	231
TCTTATACGCCTGTTGAAACTTTTCCT	SYTPVETFP	231
TGGACGCAGCCTGGGGAACCTATGATT	WTQPGEPMI	230
CCTCATACTCCTAGTGAAGATATTCCT	PHTPSEDIP	229
ACACAGCAGCCTTCTGAACCGACGTGG	TQQPSEPTW	229
ACGAATAATCCTCGGGAACCGTTTCCT	TNNPREPFP	229
GCTCATCTGCCTGATGAACAGCAGTGT	AHLPDEQQC	229
CATACGAGGCCTCATGAACTGCCTGAG	HTRPHELPE	229
CAGTGTAAGCCTTGGGAACCTAGTTCT	QCKPWEPSS	228
CTGCATCCTCCTATGGAACAGGGGCCG	LHPPMEQGP	228
CTGCTGTTGCCTAGTGAAAATCCTCCG	LLLPSENPP	228
CATCTTCTTCCTCTGGAATTTCGGTCT	HLLPLEFRS	227
GCTCCGTCGCCTTCTGAACCTCATCTG	APSPSEPHL	226
CATGGTGTGCCTAAGGAAAATAATATT	HGVPKENNI	226
GATGATGGGCCTGAGGAAGAGCCGAGT	DDGPEEEPS	226
CATTATGAGCCTAGGGAACGTATGGTT	HYEPRERMV	223
CATGAGGTTCCTTCGGAAATTACTATG	HEVPSEITM	222
CATGATAATCCTGGTGAACCTCCTCGG	HDNPGEPPR	222
CCTTCGCAGCCTATGGAATTTACTACT	PSQPMEFTT	222
CCTCCTACTCCTCAGGAACCTCTTCTG	PPTPQEPLL	221
TCGGCTCCGCCTATGGAACAGCATAAT	SAPPMEQHN	221
CTTGAGACGCCTACGGAACCTATGACG	LETPTEPMT	221
GATGGTGGTCCTACGGAAGTTAATATG	DGGPTEVNM	221
CCGTGTAAGCCTTGTGAACATCATGTT	PCKPCEHHV	220
CCTTATAAGCCTAATGAAAGTAATAAG	PYKPNESNK	220
CTGTTGTCGCCTTCTGAAACTCTGTTT	LLSPSETLF	219
CAGCATGAGCCTATTGAAACTCCGCGT	QHEPIETPR	217
TCTGATACGCCTTCTGAACAGAATGGT	SDTPSEQNG	217
GCTACTTCTCCTACGGAACCTATTTCG	ATSPTEPIS	217
ACTGCGCCTCCTGCTGAACTTAGGACT	TAPPAELRT	216
CCTGCGCTGCCTCCGGAACTTCGTGCG	PALPPELRA	215
CCTATTTTGCCTGGTGAATTTCGTGGT	PILPGEFRG	215
CATCCTCTGCCTCATGAACCTCGGCTT	HPLPHEPRL	215
CCGTATACTCCTAAGGAACAGTTGTGG	PYTPKEQLW	213
GAGGATAAGCCTCCTGAAACTATTGGG	EDKPPETIG	213
CATGCTCCTCCTGGTGAACCTGGTTGG	HAPPGEPGW	210
ACGCCTTCTCCTCGGGAACCTTCGCCT	TPSPREPSP	210
CTTATTCTGCCTTCTGAAGCGCTTACG	LILPSEALT	210
CATACTCCGCCTGCTGAAGGTGCTATT	HTPPAEGAI	210
GAGCCGCATCCTCCGGAACTGTTGTTT	EPHPPELLF	210
TGGCTGCCGCCTAGTGAAATTCCTAAG	WLPPSEIPK	210
CCTAATACTCCTCCTGAAAATCCTATG	PNTPPENPM	209
CATAATTCTCCTAGGGAAACTAGTGAT	HNSPRETSD	209
CCGCAGGTTCCTCATGAACTTCTGAAG	PQVPHELLK	208
GAGCCTAAGCCTTGGGAACATAATTGG	EPKPWEHNW	207
TCGACTAATCCTCTGGAAGGTAGTATT	STNPLEGSI	207
ACTCATACGCCTCCTGAACATGCGGTT	THTPPEHAV	206
CTTTGGAATCCTCGTGAACTGCGGCTG	LWNPRELRL	206
ACTTTGTTGCCTTCGGAACGGTCTACG	TLLPSERST	206
CAGGAGAATCCTCGGGAACGTGTTCTT	QENPRERVL	206
CGTCCGGGGCCTTCGGAACATCATCAT	RPGPSEHHH	205
CATTATCCTCCTCTTGAAACTCTTTCT	HYPPLETLS	205
CATTTGAAGCCTCATGAATGGACGAAT	HLKPHEWTN	205
GATGTGGTTCCTGCGGAAAGTCATAGC	DVVPAESHS	204
CGTCAGGTGCCTTGTGAAGAGATTTCG	RQVPCEEIS	204
ACGACTGGGCCTGTGGAAATGGGGTTT	TTGPVEMGF	204
TGGGATGTGCCTCCGGAACGTAATTCG	WDVPPERNS	204
GTTGGTGGGCCTGGGGAAATGACGGAG	VGGPGEMTE	203
CTTGGGCGGCCTGGGGAAATTCATCAG	LGRPGEIHQ	202
GAGATTCAGCCTCAGGAACATCCTACT	EIQPQEHPT	201
TCTAATCAGCCTTTGGAAACTCATACT	SNQPLETHT	201
TCGCCTGCTCCTTCTGAAACTTCTCGT	SPAPSETSR	200
GGTCATCAGCCTCCTGAAGTGCCTACT	GHQPPEVPT	199
AAGTGTGATCCTAGGGAAGTGCCGGTG	KCDPREVPV	199
CGGCCGTATCCTAGGGAATGTCGGTTG	RPYPRECRL	198
CAGCATCAGCCTAGTGAAGTGCGTACG	QHQPSEVRT	197
ACGCGGCTGCCTATGGAACTTACGCGG	TRLPMELTR	196
GAGCGGACTCCTGGTGAACATGATGTT	ERTPGEHDV	196
CTTTATATGCCTAAGGAAAGTTTTAGG	LYMPKESFR	194
TGGCTTAAGCCTCCGGAAAAGTATGCG	WLKPPEKYA	194
CATGTGATGCCTACGGAACATAAGATG	HVMPTEHKM	192
TGTCGGGGGCCTTCTGAACATGGGAGT	CRGPSEHGS	192
CGGTCTAGGCCTACTGAAATTGGTAGT	RSRPTEIGS	191
CCTGGTCCGCCTATGGAAGCTAAATTT	PGPPMEAKF	190
CAGCTTTTTCCTACTGAAACTACGATT	QLFPTETTI	189
CCTCTGCGTCCTGGGGAAAATGCTTCG	PLRPGENAS	189
GCGTTGTCGCCTGCTGAAGATCTGACG	ALSPAEDLT	189
GAGATGCGTCCTCCTGAAACTACTAGT	EMRPPETTS	188
TATATTCCTCCTGGTGAACTGATGCCT	YIPPGELMP	188
CTGTCGCCGCCTCGGGAACTTCAGCCT	LSPPRELQP	187
CTTCCTCCTCCTCGTGAACCTATTCTG	LPPPREPIL	186
GCTGTGCCTCCTCTTGAACCTCATACT	AVPPLEPHT	186
TCTCAGAGGCCTTCTGAAACTACGCAT	SQRPSETTH	186
GAGTCTCAGCCTGAGGAAGTGCCTTCT	ESQPEEVPS	186
CAGTATTATCCTTCGGAATTTGCGCAT	QYYPSEFAH	185
CCTCTGTTTCCTAAGGAACCGCCTAAT	PLFPKEPPN	185
GGGCGTGTGCCTCATGAAACTATGAAT	GRVPHETMN	185
CCTTTGGCGCCTAATGAATATGAGCAT	PLAPNEYEH	184
CATTCTCCGCCTTATGAAACTTTGTCT	HSPPYETLS	184
ACGCGGGATCCTCGTGAAGTTTGGAGT	TRDPREVWS	183
GAGCCTTCTCCTCCTGAACGTACTCCT	EPSPPERTP	183
TCTCCTGATCCTCATGAAATGATGCTG	SPDPHEMML	182
CATTCTTGGCCTTATGAATATGTTTGG	HSWPYEYVW	181
CTGAGTCGTCCTGCTGAAAATGGTGAT	LSRPAENGD	180
TCTCTTTATCCTCCGGAACTGCCTGCT	SLYPPELPA	179
GATAGGAATCCTAGGGAACAGCGTGGT	DRNPREQRG	179
AAGGTTGAGCCTCCTGAACCTACTACG	KVEPPEPTT	179
CTTAAGTCTCCTGCGGAATGGTTTATG	LKSPAEWFM	178
CCTTTGCCTCCTATTGAATATACTCAG	PLPPIEYTQ	177
CTGCCGTCGCCTTCGGAATGGACTTAT	LPSPSEWTY	177
GCGATGCAGCCTCAGGAATTGAGTTTT	AMQPQELSF	176
CTGTTGGGTCCTGCGGAACATAATGGT	LLGPAEHNG	176
CTGACTACTCCTCTTGAACCTTCGTGG	LTTPLEPSW	176
TATTGGCTGCCTACGGAAGCGAATCAT	YWLPTEANH	176
GCTTCGGATCCTGAGGAAATTCAGATG	ASDPEEIQM	175
GGGGCGCCGCCTGGTGAAGTGCGGTCT	GAPPGEVRS	175
AAGAGTACTCCTCCTGAACAGGCGGGT	KSTPPEQAG	175
GGGTTGCTTCCTGCTGAAAGTATTGTG	GLLPAESIV	174
GCTCCGGCGCCTGTTGAAAATATGGTG	APAPVENMV	174
CCGGCTGCGCCTACTGAACAGTCTAGG	PAAPTEQSR	173
TTGCGTAGTCCTGCTGAAGTGCATTCG	LRSPAEVHS	173
CCTCGGGAGCCTATTGAACAGAATTTT	PREPIEQNF	173
ACTCCTCCGCCTCTTGAACCTTCGGCT	TPPPLEPSA	172
CATTTTGATCCTACTGAATATAATCCT	HFDPTEYNP	172
TGGGGTGATCCTAATGAAACTCCTTGG	WGDPNETPW	171
GCTATGCTTCCTTATGAAGGTGGGCCT	AMLPYEGGP	171
TGGACGCATCCTAGTGAATTGGTGGAG	WTHPSELVE	171
CTATCGAGTCCTGCGGAACAGAATTCG	LSSPAEQNS	170
CTGTTGTTTCCTCATGAATGGTCTGAG	LLFPHEWSE	170
CCGCTTCTGCCTCCTGAACCTAATATT	PLLPPEPNI	170
CTGCCTATTCCTGATGAAAGTGAGGCG	LPIPDESEA	170
ACTTATCCGCCTAGTGAAGGTTCTCCT	TYPPSEGSP	169
ACTCCGCTTCCTCCTGAACCGCCTACT	TPLPPEPPT	169
TCGGATATTCCTTATGAATGGCCTACG	SDIPYEWPT	169
CTGGATTCGCCTAATGAAAATGGGACG	LDSPNENGT	168
ACTGCTGCGCCTCTTGAAGAGCCTCGT	TAAPLEEPR	167
CTTCTGTCTCCTTCGGAAGTGCCTCCG	LLSPSEVPP	167
TCTCTTCTGCCTCTGGAACATTGTCCT	SLLPLEHCP	164
CTTAATAATCCTACGGAACCTCTTAAG	LNNPTEPLK	164
GCGTCGCCTCCTGAGGAATATTTGCTG	ASPPEEYLL	163
CATACTTCTCCTAGGGAAAAGGGTATT	HTSPREKGI	163
GCGTATTATCCTTCGGAACCCCTTTTT	AYYPSEPLF	163
CCGATTAGGCCTAAGGAAGTGTTGTCT	PIRPKEVLS	163
TTTGGGCCTCCTTCTGAAACGGTGCGT	FGPPSETVR	163
GCTACGGGTCCTGCGGAAATTTTGGCT	ATGPAEILA	162
ACGGATGTGCCTCTTGAAGCTGCGAAG	TDVPLEAAK	162
GTGCATGGGCCTCGTGAAAATTTTCAG	VHGPRENFQ	161
AGTGGGGTGCCTGTGGAACTTTGGATG	SGVPVELWM	161
CATATGTTGCCTAGTGAAATGGTTGCT	HMLPSEMVA	160
CATGAGAAGCCTGTGGAAAATCTTACT	HEKPVENLT	160
GGGGCTGTTCCTCTGGAAATTCCGTGG	GAVPLEIPW	160
GATCGTGTTCCTGCTGAACCTGCGCAT	DRVPAEPAH	160
TATACTGCTCCTGGGGAACCTCGTATT	YTAPGEPRI	160
CAGTTTTATCCTTCGGAACATAGTCAG	QFYPSEHSQ	160
CTGATGCCTCCTACTGAACAGCATAGG	LMPPTEQHR	159
ACTAATGAGCCTGAGGAAGATCTTTCG	TNEPEEDLS	159
GAGAATATTCCTAAGGAACCTGTTCGG	ENIPKEPVR	159
AAGGACGCTCCTCAGGAACTTAGTCTG	KDAPQELSL	159
CCTATTACGCCTGCTGAATCGAGGTAT	PITPAESRY	158
CGTCTGTCTCCTAGTGAAATTCAGGTG	RLSPSEIQV	158
CAGTTGCTTCCTACTGAAAGTGTTATG	QLLPTESVM	158
ACGAGTCCTCCTAAGGAACATCTTTTT	TSPPKEHLF	158
TCTAATCATCCTGATGAAAATTGGATT	SNHPDENWI	158
CTTGATCGTCCTCATGAAAATCATAGT	LDRPHENHS	157
CCTCCTTCTCCTACGGAAAGTTCGCAG	PPSPTESSQ	157
AGGAGGAATCCTTCGGAACAGCATCCT	RRNPSEQHP	157
GGGGGGGCGCCTTTTGAACCTGTTTTT	GGAPFEPVF	157
TCGATTCCGCCTAGTGAATTTCATATG	SIPPSEFHM	157
CAGATTCTTCCTCTTGAAATTTCGATT	QILPLEISI	157
ATTATGCCGCCTAAGGAACCTCCGTGT	IMPPKEPPC	156
CCTTTGCTTCCTTCGGAACCTCCGTTT	PLLPSEPPF	156
ACGCGTGCGCCTATTGAAAGTCATTCG	TRAPIESHS	155
TCTCTTCTGCCTAATGAAAGTCCTAAT	SLLPNESPN	155
CCGTCGTATCCTACTGAAATTAAGATT	PSYPTEIKI	155
ACTGCGTATCCTGCTGAATTGCCGTCT	TAYPAELPS	155
CTGATTTGGCCTGCGGAAGGTGGGAAG	LIWPAEGGK	155
CATGAGACGCCTGCTGAAGGTGATTTG	HETPAEGDL	154
GGGATGCAGCCTACGGAAGGGCGTGCG	GMQPTEGRA	154
CATAGTAATCCTAAGGAACGTCAGCTT	HSNPKERQL	153
CATGTTCTTCCTCTGGAACATCATAGG	HVLPLEHHR	153
CATGTTTATCCTATGGAAATTGCTTGG	HVYPMEIAW	153
CAGAGTTATCCTAATGAAGCGATTCAT	QSYPNEAIH	153
CCGCATCCTCCTTATGAACAGTCTACT	PHPPYEQST	153
CAGAGGTTTCCTTTTGAAACGCATATT	QRFPFETHI	151
GGGCATAGGCCTGGGGAAACTAATAGT	GHRPGETNS	151
TGGTTGTATCCTACGGAATTTGGGGGG	WLYPTEFGG	150
ACGACGAGTCCTCGTGAACCTACTGAT	TTSPREPTD	150
GCGTTGTCTCCTTCTGAATCTGATGGT	ALSPSESDG	150
CATGGGACGCCTGATGAACAGCTGCTT	HGTPDEQLL	150
CATACTCGTCCTTGGGAAACTTTTCTT	HTRPWETFL	150
ACTCAGTCTCCTCCGGAAACTCCTAGT	TQSPPETPS	150
TGGCAGCATCCTTTTGAAACTCATGGG	WQHPFETHG	149
CCTCCTCTTCCTATTGAATATACTATT	PPLPIEYTI	149
GGTCATTTGCCTTCGGAACCTTGGGTC	GHLPSEPWV	148
TGTTCGCCGCCTGCTGAAGGTGTTGAT	CSPPAEGVD	148
CATATTCAGCCTCATGAATCGAAGATT	HIQPHESKI	147
CAGGTGACTCCTTGGGAAAATAGTATT	QVTPWENSI	147
TCGATTGATCCTATTGAACTGTCTTCG	SIDPIELSS	147
CCTCGTCTGCCTCTGGAACCTGATTGT	PRLPLEPDC	147
TCTAATCTTCCTGTTGAAAATCAGGAT	SNLPVENQD	147
CATCCGGATCCTTGGGAAAAGCCTAAG	HPDPWEKPK	146
GGGTGGTTGCCTGAGGAAGATATGTCG	GWLPEEDMS	145
TCTGTGTGTCCTGCTGAAATTCAGATT	SVCPAEIQI	145
TCTAAGAGTCCTACTGAACCGCAGATT	SKSPTEPQI	143
CTGCCTACGCCTAATGAACATTGGATG	LPTPNEHWM	143
CCGGCTTCTCCTCCTGAACATGCTCCG	PASPPEHAP	143
TGTGCGCCGCCTACTGAACCGCTGACT	CAPPTEPLT	143
GAGCCGCTTCCTAGTGAAACTCTTCGG	EPLPSETLR	143
GCGCGGTATCCTTCTGAAAGTACGCTG	ARYPSESTL	142
GATGAGAAGCCTACTGAAACTTCGCTT	DEKPTETSL	142
CAGATGCCTCCTATTGAAAATCTTGGT	QMPPIENLG	142
CATACTACGCCTAAGGAAAATGCGTCT	HTTPKENAS	142
GCGTCTGGTCCTTCTGAACATAATCCT	ASGPSEHNP	142
CTGCCGGCTCCTTCGGAAGTGTATCAT	LPAPSEVYH	142
AAGAGGCCGCCTCGTGAACGGCTTCAT	KRPPRERLH	142
CCCCTGCTTCCTTATGAAAATAGGGAT	PLLPYENRD	141
CATGTGGTTCCTTATGAACCTACTTAT	HVVPYEPTY	141
TCGCCTCCGCCTCCTGAACCTTATCTG	SPPPPEPYL	141
GAGGTGTTTCCTGCGGAAACTCAGAGT	EVFPAETQS	141
CTTACTCTTCCTATGGAAGCTCTTTAT	LTLPMEALY	141
CATGCGTTGCCTACGGAAACTTTGCAT	HALPTETLH	141
GTGCATTGGCCTGTGGAAGTGCTTTTG	VHWPVEVLL	141
TTGCCTTTGCCTTCTGAATCTCTGTTG	LPLPSESLL	141
CAGCGTTATCCTCCTGAAGGTCTCACT	QRYPPEGLT	140
CGGCCGCTGCCTCTTGAAGTTATTACT	RPLPLEVIT	140
ACTCCTCTGCCTGCTGAAAAGTATCCT	TPLPAEKYP	140
CCTAATTATCCTCAGGAACCTCAGTAT	PNYPQEPQY	140
CCGTGTCTTCCTCATGAACTTTATGTG	PCLPHELYV	140
TCTACGGTTCCTCAGGAAACTTTTCCT	STVPQETFP	140
CTGGGTAGTCCTAGTGAACATCTTGTT	LGSPSEHLV	139
ACTCTGCCGCCTGGTGAACATGGTCAT	TLPPGEHGH	139
GCTTTTGATCCTTGGGAAACGGATACT	AFDPWETDT	138
CCTATGCATCCTACGGAAGATTTTACG	PMHPTEDFT	138
TTTAGTCAGCCTCCTGAACTGACTCCT	FSQPPELTP	138
CATATGTTTCCTCATGAAAAGTTGAAT	HMFPHEKLN	137
TCGGCTGATCCTAATGAACAGCAGGCT	SADPNEQQA	136
CGTAAGGTTCCTGATGAACATGAGACG	RKVPDEHET	135
CGGGATCGTCCTGTTGAATGGATTATT	RDRPVEWII	135
CCTGAGAGTCCTATTGAAGTTCAGGAT	PESPIEVQD	135
CCTACTAAGCCTAATGAATCGTGTACT	PTKPNESCT	134
CCTAATGGTCCTTCTGAATTGCTGAAT	PNGPSELLN	134
GATCAGCCTCCTCCGGAACGTCCTGCT	DQPPPERPA	134
ACTAGGCAGCCTGATGAAGGGAATACG	TRQPDEGNT	134
CTTCCTACGCCTACTGAACATCATTCG	LPTPTEHHS	133
TATCCGAGTCCTGGTGAAGTTCTTTGG	YPSPGEVLW	132
TTGATTCTGCCTCAGGAACTGAAGTTG	LILPQELKL	132
ACTCTTTCGCCTCTGGAATCTACGGAG	TLSPLESTE	132
CTGGATGTTCCTATTGAAGTTAATATG	LDVPIEVNM	132
GATCGTCCTCCTGGGGAAACTGTTGTT	DRPPGETVV	131
CGTATTCATCCTTCGGAACCTACTAGG	RIHPSEPTR	131
CTGCAGCCTCCTACTGAAGAGTCGTTT	LQPPTEESF	131
GATCCGCTGCCTATGGAACAGTTGGTG	DPLPMEQLV	131
TCGGCTCTTCCTAATGAATCGCCGTCT	SALPNESPS	130
TCTCTTGATCCTGCGGAACATAGTAAT	SLDPAEHSN	130
CGGTTGTTTCCTCTTGAATTTTTTCTG	RLFPLEFFL	130
CATCCTCTGCCTGTTGAATCTCCTACT	HPLPVESPT	130
CCTGTTCCTCCTGTTGAACCTTCTACT	PVPPVEPST	130
CAGGTTATTCCTATGGAAAGTCCTTTG	QVIPMESPL	130
CATATTAATCCTATTGAAGCTCTGACT	HINPIEALT	129
CATACTCATCCTCAGGAAGAGGCGTTT	HTHPQEEAF	129
CTTCATACTCCTGCGGAAGTTGAGAGT	LHTPAEVES	129
GAGCTTCGTCCTACTGAACCTTCTACT	ELRPTEPST	128
CAGCATCATCCTATTGAATCTAGTACT	QHHPIESST	128
TGGAATAGGCCTAGTGAACATATGGGT	WNRPSEHMG	127
CCTTTTTCTCCTCCTGAAAGTCATAAT	PFSPPESHN	127
CTGGCTCCGCCTTATGAACTTCCGCGT	LAPPYELPR	127
TTGAAGGGGCCTAGTGAAACTCCTTTT	LKGPSETPF	127
CTGTGGAGTCCTTGGGAAAAGTTTCTT	LWSPWEKFL	127
TATTCGAGGCCTGTTGAAAGTAAGAGG	YSRPVESKR	127
CTGACGCCGCCTCAGGAAATGGTTTCT	LTPPQEMVS	126
GTGTGGTATCCTCAGGAACATCTGCTG	VWYPQEHLL	126
GATCGTGTGCCTAGGGAACTTTGGTCG	DRVPRELWS	126
CATACTCATCCTCATGAAAATCCTTAT	HTHPHENPY	126
TCTGAGTGTCCTACGGAACTGATTGCT	SECPTELIA	126
GCGACGTATCCTCATGAACATACGTCT	ATYPHEHTS	125
TGTCAGGGTCCTAATGAACAGCTTCCG	CQGPNEQLP	125
TCTCTTACTCCTTTTGAAAGTCAGAAG	SLTPFESQK	124
TGGGCGATGCCTGGGGAAATTTTTCTT	WAMPGEIFL	124
GCGATGCCTCCTCATGAACCTATTAGT	AMPPHEPIS	124
TATATGAGTCCTGATGAAGGGCGTTCG	YMSPDEGRS	124
CCTCCTCCTCCTCCGGAACCGACGCGG	PPPPPEPTR	124
AATATGTTGCCTGTTGAACTGAAGTCT	NMLPVELKS	124
CGTTTTACGCCTTCGGAAGATACGTTT	RFTPSEDTF	123
GGTGATGGTCCTTTTGAAAAGGGTCGG	GDGPFEKGR	123
TATTCTCCTCCTACGGAAAGGAATGAT	YSPPTERND	123
CCGCCTCCTCCTACGGAACAGCCGCCT	PPPPTEQPP	123
TCTCTGTTGCCTACTGAACCTCCTACT	SLLPTEPPT	123
CGGCGTCCTCCTACGGAATTTGGGGAG	RRPPTEFGE	123
TGTCATGCGCCTCAGGAATTTCGGCAT	CHAPQEFRH	122
CATTGGAAGCCTTTTGAAAATCAGATT	HWKPFENQI	122
GCTACTCCTCCTACTGAATATTCTCTG	ATPPTEYSL	122
ATTAATCAGCCTATGGAATGTTATAGT	INQPMECYS	122
TATGATCTGCCTCTTGAATTGCATGCT	YDLPLELHA	122
CATGTTAGGCCTCTTGAAGTTTTTCAT	HVRPLEVFH	122
GCTGCGATGCCTGGTGAATTTCTTAGG	AAMPGEFLR	122
CCTCTGCGGCCTGATGAAAAGGATGGT	PLRPDEKDG	121
TCTGGTACTCCTAATGAAACTCCTTAT	SGTPNETPY	121
ATGCTTTATCCTCCGGAACCTCTGACG	MLYPPEPLT	121
GATCCTCGTCCTGGTGAAGATTGTACT	DPRPGEDCT	120
GAGGAGTTTCCTCTTGAATATGCGAAG	EEFPLEYAK	120
CCTATGTTGCCTTATGAATGGAATTAT	PMLPYEWNY	120
TCGCCTTTTCCTCTGGAAACTTATATT	SPFPLETYI	120
AAGCCTCAGCCTCCTGAAACGACGACT	KPQPPETTT	120
GTTCGGCATCCTCTGGAACAGATGGCG	VRHPLEQMA	120
GTGCGTCCGCCTCTTGAACCGAGGGTT	VRPPLEPRV	119
CTTCCGTCGCCTGATGAACTTCCTACT	LPSPDELPT	119
ATTCCTAATCCTCCTGAACAGTTGACT	IPNPPEQLT	119
CTTACTCATCCTTTGGAATATCAGTTG	LTHPLEYQL	119
GCTGCTCAGCCTCTGGAAGCGCCTATT	AAQPLEAPI	119
CAGAGGCCGCCTACTGAAAAGCCTTAT	QRPPTEKPY	118
AGGGGTTTTCCTGGTGAAAATTGGCCT	RGFPGENWP	118
CATACGTATCCTGGTGAAGCGTTTGTT	HTYPGEAFV	118
GAGACGTGTCCTGGTGAATCTACGATG	ETCPGESTM	118
GCTCTGAAGCCTTGTGAAGATCATGAT	ALKPCEDHD	117
GTTTCTGCGCCTTCTGAACATCCGCTG	VSAPSEHPL	116
TCTCCTACTCCTCTTGAATCTGCGAAT	SPTPLESAN	116
AGTCCTGCGCCTGCTGAACAGACGTAT	SPAPAEQTY	116
TGTACGGTGCCTTCGGAACAGCAGTGT	CTVPSEQQC	116
GAGTATGATCCTCCTGAAAGGTTTCCG	EYDPPERFP	115
AAGACGAAGCCTGAGGAACCTTCGTTT	KTKPEEPSF	115
CTGACGACTCCTATGGAACCGAGGAAG	LTTPMEPRK	115
TGGGTGCATCCTCATGAAAAGAATTTG	WVHPHEKNL	115
CATCCTGCTCCTCTTGAAGGGACTTAT	HPAPLEGTY	115
TTGACGCCGCCTGCGGAATCTCATACG	LTPPAESHT	114
CCTATGCTGCCTCTGGAACTTTATCAT	PMLPLELYH	114
CCGCTTTTTCCTCTGGAATTTCTGTTT	PLFPLEFLF	114
ACTAAGACGCCTTCTGAACATCCGCTG	TKTPSEHPL	114
GTGGAGCCTCCTCGGGAAGCTCTTACT	VEPPREALT	114
CTTAATGTGCCTAGGGAACCTGATGCG	LNVPREPDA	114
CCTGTTACGCCTTCTGAATATTTGTAT	PVTPSEYLY	114
GATGATAAGCCTTCTGAATTTTATTAT	DDKPSEFYY	114
ATGACTCCTCCTCAGGAACTTGTTTGG	MTPPQELVW	113
TGTTTTACGCCTATGGAATTTGCGAAT	CFTPMEFAN	113
CATTTTGATCCTCCTGAATTGATTCCT	HFDPPELIP	112
CATATTACGCCTCTTGAACATATTCCT	HITPLEHIP	112
TTGCTTAAGCCTAGTGAAGATGTTTTT	LLKPSEDVF	112
CGTGCGTCTCCTCAGGAACGTACGTCG	RASPQERTS	112
CTTTCTCTGCCTTATGAAATGTGGCCT	LSLPYEMWP	111
AATTATCCGCCTGCGGAAAATACTCGG	NYPPAENTR	111
TCTCCTAAGCCTTTGGAAACTCCTAAT	SPKPLETPN	111
CATACGGTGCCTCTTGAAAAGGGTCTG	HTVPLEKGL	110
CTGTTTATGCCTCCTGAACATGGTCTT	LFMPPEHGL	110
CAGGCTATTCCTTTTGAATATCATATT	QAIPFEYHI	110
TTTTATCGGCCTATGGAAAATCAGATT	FYRPMENQI	110
TTTGTTATGCCTTCGGAACATACTCCT	FVMPSEHTP	109
GAGTGTGATCCTCAGGAACTTATGAAG	ECDPQELMK	109
CTGCCGCCGCCTCCTGAATCTACGTGG	LPPPPESTW	109
TGGAGGCAGCCTACGGAAATTGTTTAT	WRQPTEIVY	109
CCTAATTGGCCTCCTGAAGAGTCTCCT	PNWPPEESP	109
TCTTGGTGTCCTATGGAATATGATTGT	SWCPMEYDC	108
GAGAAGTCTCCTTGTGAAATTCTGAGT	EKSPCEILS	108
GATTTTCTGCCTCTGGAATCTGGGTCT	DFLPLESGS	107
ACTGAGACGCCTGAGGAACCTCCGGTG	TETPEEPPV	107
CCTCTTCTGCCTACTGAAGCGGAGTAT	PLLPTEAEY	107
GCTGAGTTGCCTTTGGAAGATCCGTCG	AELPLEDPS	107
TCTCTTACTCCTTCTGAAAATTCTCCT	SLTPSENSP	106
ACGAATGAGCCTGATGAACAGCCGTCT	TNEPDEQPS	106
GTGCTGTCTCCTAAGGAATGGTTGCAG	VLSPKEWLQ	106
TTTTCGGCTCCTGGGGAATCGATGTAT	FSAPGESMY	105
CTTAAGGATCCTGAGGAACTTTCTTTT	LKDPEELSF	105
ACGGCTTCTCCTCGTGAAAATATTCCT	TASPRENIP	105
CAGCATCCTCCTATTGAAAATCATATT	QHPPIENHI	105
TATGAGTTGCCTCTTGAATATCGGACT	YELPLEYRT	105
GCGCAGAATCCTAAGGAAGGTCAGGTT	AQNPKEGQV	104
GTGAAGGATCCTTTGGAAGCGCTTCCG	VKDPLEALP	104
CAGATGGGTCCTTTTGAAAATGATGCT	QMGPFENDA	104
CATCCTCTGCCTATTGAACCTCCTTCG	HPLPIEPPS	103
CATCTTCGGCCTGAGGAATATGATGCG	HLRPEEYDA	103
ATTCATAAGCCTATTGAAGCGCTGTCT	IHKPIEALS	103
CTTTTGGATCCTGAGGAAAATCATCTG	LLDPEENHL	103
TCTAAGACTCCTTTGGAACGGTGTAAT	SKTPLERCN	103
AATCGGCGGCCTTCTGAAGGTGTGACT	NRRPSEGVT	103
GCTAATCTGCCTTGTGAAAATCCTATG	ANLPCENPM	103
GGGGCGCCTCCTATGGAAGCTCTTCTT	GAPPMEALL	102
TGGTGGCGGCCTCATGAAGTTTTTATT	WWRPHEVFI	102
GCTCATCTTCCTAGGGAAGGTGATATT	AHLPREGDI	102
TTGGAGAAGCCTGCTGAAAATTATGAG	LEKPAENYE	102
CATTGTACTCCTTGTGAACCTCATATT	HCTPCEPHI	102
AATGTGAGTCCTAGTGAAGGGCGTGGT	NVSPSEGRG	102
CTGATTGTGCCTGCTGAATATAGTAGG	LIVPAEYSR	102
ACGCGGAGTCCTGCTGAAAATCAGATG	TRSPAENQM	101
CCTTGTCCTCCTGATGAAATTACTTCT	PCPPDEITS	101
GCGTATCTTCCTGCGGAAACTCTTGAG	AYLPAETLE	101
GATCCTAAGCCTCAGGAAAGTATTCCT	DPKPQESIP	100
TTTGTTCCTCCTCGTGAAGAGAGGACT	FVPPREERT	100
CTGGATAGGCCTTATGAAATGCTTATT	LDRPYEMLI	100
CTTCCGTCTCCTCCTGAAATTTATTCT	LPSPPEIYS	100
TGGAATACGCCTGAGGAATGTGGTAAG	WNTPEECGK	99
GATTTGCTTCCTATGGAAAGTCAGCTT	DLLPMESQL	99
CTGTATACTCCTTCGGAAGGTGGTCCG	LYTPSEGGP	99
ATGATGCTGCCTCATGAAGGTGAGTCG	MMLPHEGES	99
TCTCTTGATCCTTATGAAGAGGTTCGT	SLDPYEEVR	98
CGTTTTAATCCTCAGGAACCTTATATG	RFNPQEPYM	98
CCGCCTAGTCCTCTTGAAACTCAGCAT	PPSPLETQH	98
CCTCCGCCTCCTTTGGAATCGTGTCCG	PPPPLESCP	98
ATTAATATGCCTCGGGAATCGTCTCCT	INMPRESSP	98
TGGTATGATCCTAGTGAAAATCGGAGG	WYDPSENRR	97
CCGCATATTCCTAAGGAATCGCATCAG	PHIPKESHQ	97
ACTACTAATCCTTGGGAAAATCCTTAT	TTNPWENPY	97
TTGTATCGGCCTTCGGAATGGTTTCGG	LYRPSEWFR	97
AAGCCTTTTCCTTTGGAATCGACGAAG	KPFPLESTK	96
CATTCTGGGCCTCTGGAAAATTATGAT	HSGPLENYD	96
CATGTTAGTCCTCCGGAACTTTATAGT	HVSPPELYS	96
CTGCCGATGCCTTTTGAAAAGCTGACT	LPMPFEKLT	96
GATGGTCCTCCTTGGGAACAGACTTAT	DGPPWEQTY	96
TGTGTTTGTCCTCCTGAATCGCCTTGG	CVCPPESPW	95
TCTAATGCGCCTGTGGAAGTGAATGCT	SNAPVEVNA	95
GTTCCGCTGCCTGTGGAACCTGTTGAG	VPLPVEPVE	95
CAGCTGAATCCTGATGAATTTCCTACT	QLNPDEFPT	95
CAGTCTCTTCCTGCTGAAACTACTCAG	QSLPAETTQ	95
TCTCTTAATCCTGAGGAAATGTATAAG	SLNPEEMYK	95
ACGAGGGCGCCTACGGAATTTTTGCAT	TRAPTEFLH	95
CTGGCGATGCCTGGTGAATTTCGGGGT	LAMPGEFRG	94
GCTCCTGGTCCTAATGAAACTCGTACT	APGPNETRT	94
GGGGATAATCCTCAGGAATCTCCTGTG	GDNPQESPV	94
GAGCTGCGTCCTTCGGAATATCTTTGT	ELRPSEYLC	94
TCTATTACTCCTCAGGAATTTTCTGAT	SITPQEFSD	93
CTTCTTATGCCTCGTGAAAATATTGAG	LLMPRENIE	93
CGTAATGATCCTGGTGAAACTCATACG	RNDPGETHT	92
TCTTGGATGCCTCCGGAACCTAATCAT	SWMPPEPNH	92
CGTGCTACTCCTCCGGAAGTGTTGTTT	RATPPEVLF	91
CAGCTGTTTCCTCAGGAAATTACTTCT	QLFPQEITS	91
GGTGTTGCTCCTTGGGAAGCGTCTCTG	GVAPWEASL	91
GGTTCGACTCCTACTGAAGAGGAGGGG	GSTPTEEEG	91
TCGAATTCGCCTGCTGAAAATTTTAAT	SNSPAENFN	90
AATTATCATCCTTCTGAAAGTGGTGCG	NYHPSESGA	90
GAGTGGACTCCTACGGAAAAGTGGTAT	EWTPTEKWY	90
ATGTCGAGGCCTCAGGAAGTTCTGGTT	MSRPQEVLV	89
TTTGGTATTCCTCATGAAGGTGGTGGT	FGIPHEGGG	89
TCGATTAATCCTTATGAAAGTGATTTT	SINPYESDF	89
AGTAAGATGCCTCCTGAAGCGAGGAGT	SKMPPEARS	89
TATCCTATGCCTCTTGAAACTATGAGT	YPMPLETMS	88
AAGCTTATGCCTAAGGAAGGTGGGACT	KLMPKEGGT	88
TGGAAGTGTCCTTTGGAAGCTCATATT	WKCPLEAHI	88
TTGATTGATCCTGGGGAACTTAGTAAG	LIDPGELSK	88
CATCTTATGCCTCATGAAGTGAATACT	HLMPHEVNT	88
ACTGGGTATCCTCTTGAAATTCATCCG	TGYPLEIHP	87
CTGACTCCTCCTACTGAATCTATTACG	LTPPTESIT	87
ATTAATTTTCCTCATGAACTTATGGGG	INFPHELMG	87
TATAAGATGCCTGTGGAACCTGTATCT	YKMPVEPVS	87
ACTAATTCTCCTGATGAACGTATGGAT	TNSPDERMD	87
CCTCAGCTTCCTATGGAAACGAATGTG	PQLPMETNV	87
ACTCAGGCGCCTCCTGAACGGCTTAAT	TQAPPERLN	86
CTTCTGCTTCCTTTTGAAAGTAAGCTG	LLLPFESKL	86
TTTGGTAATCCTAAGGAAACTTGGCAT	FGNPKETWH	86
CTTCAGACTCCTAGTGAAAATAATTAT	LQTPSENNY	86
ACTACTAATCCTCGTGAATATAAGACG	TTNPREYKT	85
ATGACTCGGCCTACTGAAAGTGGGGTT	MTRPTESGV	85
GCGCTTCATCCTTATGAATTTCAGCTT	ALHPYEFQL	85
AATGATTGTCCTAAGGAACATGATGAG	NDCPKEHDE	85
ACTCTTAGGCCTAATGAAACTGTGCCT	TLRPNETVP	85
CTTACTAATCCTGTGGAACATCTTAAT	LTNPVEHLN	85
CTTGATCATCCTGTTGAAAGTTCTATT	LDHPVESSI	85
TGTCGGGGTCCTCTTGAAATGGATCAT	CRGPLEMDH	85
CTTCTTAAGCCTCATGAAGATGATTTT	LLKPHEDDF	85
TATAATCGGCCTACTGAACCTCCTATT	YNRPTEPPI	84
TGGCGTATGCCTAGTGAAGCTATGCAT	WRMPSEAMH	84
CATCAGTCTCCTTTTGAATTTCATAAT	HQSPFEFHN	84
ATGTGGGCTCCTGCGGAAATGCGGAAT	MWAPAEMRN	84
TCGTCTCTGCCTAGTGAATATAATAAG	SSLPSEYNK	84
TCTCCTAATCCTCCTGAAATGCGTAGT	SPNPPEMRS	84
AGTATGTCGCCTCCTGAAACGAAGAGG	SMSPPETKR	83
GGTGCGCATCCTGGTGAAGTTGGTTAT	GAHPGEVGY	83
TTTAAGAGTCCTATTGAAGATGGTGTG	FKSPIEDGV	83
GCGAATATGCCTACGGAAGATATTGAG	ANMPTEDIE	83
TATTATCTTCCTGGTGAATGGTCGAAG	YYLPGEWSK	82
ACTGGGATTCCTACTGAACGTTTGCGG	TGIPTERLR	82
ACTGCTTATCCTTCTGAACATGGTTTT	TAYPSEHGF	82
AAGAATTATCCTCAGGAATGGAGTAAT	KNYPQEWSN	82
AGGACGTCGCCTGATGAAAGTAATGGG	RTSPDESNG	82
GAGGTGCCGCCTTTTGAAAATCATAAT	EVPPFENHN	82
TTGACTCATCCTGTTGAAGGTCATGCT	LTHPVEGHA	82
GTTCCGTTGCCTAGGGAATTTGTTAGG	VPLPREFVR	81
TATCTGTCGCCTCGTGAAATTCATCGG	YLSPREIHR	81
ACTAATCATCCTCGTGAAACTGTTCAG	TNHPRETVQ	81
TCTAAGTCTCCTATGGAAGAGCATAAT	SKSPMEEHN	80
TTGACTGTGCCTTCTGAATCGTCTAAT	LTVPSESSN	80
AAGAGTAATCCTCGGGAACTTTCGCGG	KSNPRELSR	80
GGGGAGAATCCTAGGGAAACTTGTTGT	GENPRETCC	80
TTTTCTACTCCTAATGAAATGACTTAT	FSTPNEMTY	80
GTGGATAATCCTCATGAAGCGATGTAT	VDNPHEAMY	80
CGTTATCTTCCTAATGAACAGCTTAAT	RYLPNEQLN	80
GTGCATCATCCTGTGGAAATTGAGACT	VHHPVEIET	80
ATTTATTCTCCTGCTGAATCTCGGTCG	IYSPAESRS	80
AGTAAGCCTCCTCGTGAAGCGCCTTCT	SKPPREAPS	79
TCTCATTGGCCTAGTGAAAATGTTCCG	SHWPSENVP	79
ATGAATCTGCCTCCTGAAACTGTGAAT	MNLPPETVN	79
GTGGGGCATCCTCTGGAATGGGATAGT	VGHPLEWDS	79
GAGTCTTTGCCTACTGAATCTTATATG	ESLPTESYM	79
ACGATTCCTCCTGAGGAACTTAAGATG	TIPPEELKM	79
CGGAATTGGCCTCATGAAACTTCTGAT	RNWPHETSD	79
ACGTGGCAGCCTACGGAACCTCTTCAG	TWQPTEPLQ	79
GGGTTTAATCCTTCGGAAGGTAAGTAT	GFNPSEGKY	78
GCGAGTTGTCCTGAGGAATCTAAGTAT	ASCPEESKY	78
TGTGGTTGTCCTAAGGAAACTATTGAG	CGCPKETIE	78
CATCTTTTGCCTCCTGAAAATCGGTCT	HLLPPENRS	78
CGGGTTGCTCCTGATGAACATCCTAGT	RVAPDEHPS	78
ATTTTTAGGCCTTATGAATATCTTGAG	IFRPYEYLE	78
TGTGTGACTCCTGTGGAAAAGCGTGAT	CVTPVEKRD	78
CTGCAGCCTCCTCCGGAACCTCTGCAG	LQPPPEPLQ	77
GAGTATCAGCCTTCTGAACCTAATAGT	EYQPSEPNS	77
TTTTATATGCCTTTGGAAGTTCCTCAG	FYMPLEVPQ	77
TTGTTTATTCCTTTGGAAATTCTTTCT	LFIPLEILS	77
GGGTTTAATCCTTCTGAATATAATGCG	GFNPSEYNA	77
ACGCCGCATCCTATTGAAACTCTTCCT	TPHPIETLP	77
CCGCCTCATCCTACTGAACATTTTATT	PPHPTEHFI	77
TCGGGTAATCCTCTTGAAATGATTACT	SGNPLEMIT	76
GATTTGGATCCTTGGGAATCCCTGGTT	DLDPWESLV	76
TCTTTGAAGCCTTATGAACATCTTATT	SLKPYEHLI	76
CAGCCGATCCCTAGTGAATATCCTATT	QPIPSEYPI	76
CCGCCTGATCCTCCGGAACCTATGTCG	PPDPPEPMS	76
GTTTATGAGCCTAGGGAAACTGATTAT	VYEPRETDY	76
GGGGTGGATCCTCATGAATTTGCGAGG	GVDPHEFAR	76
ACTACTTTGCCTGATGAAAATCCTAAT	TTLPDENPN	75
GTGCGTTTGCCTCCTGAAGGTTTTATG	VRLPPEGFM	75
AATGCGACTCCTACTGAACGTTTGCCT	NATPTERLP	75
AATCCGCATCCTATGGAAAGTTCTAAG	NPHPMESSK	75
ACTACGTCGCCTACTGAATATTATGGT	TTSPTEYYG	74
CATACTATTCCTCCGGAAACTTGGAAT	HTIPPETWN	74
TTGCGTTATCCTACGGAAGTGCCTATT	LRYPTEVPI	74
CCGGCTATTCCTACGGAAAGGACGCCG	PAIPTERTP	74
CACCCTATGCCTAATGAATTGAGTGGT	HPMPNELSG	74
CCCCAGCCTCCTCCTGAATCTGATAAG	PQPPPESDK	74
TCGCGTCATCCTGCTGAACGTCAGGCT	SRHPAERQA	73
TATTTTCTGCCTACTGAACATCTTTAT	YFLPTEHLY	73
AATAAGGGTCCTCAGGAAAGGTCGGTT	NKGPQERSV	73
CATATGAATCCTACGGAAAATGTTCCT	HMNPTENVP	73
AAGATTTGGCCTTCGGAACTGAATCTT	KIWPSELNL	72
CATGTTCTGCCTTTGGAATATTGGAAG	HVLPLEYWK	72
GTTGATTTTCCTGTGGAAAATCATGCG	VDFPVENHA	72
GTTGAGTATCCTCATGAATCGAAGAAT	VEYPHESKN	72
GAGTTGGTTCCTTGGGAACATATTCCT	ELVPWEHIP	71
GGTTTGCGGCCTTCTGAATATCCTAAG	GLRPSEYPK	71
TTTGCTCCTCCTCCTGAACTTACGTTT	FAPPPELTF	71
CAGTATACTCCTACTGAACTTCTTTTG	QYTPTELLL	71
TCTTATTATCCTAAGGAAAGTTATTAT	SYYPKESYY	71
GATTTGATGCCTAGGGAAACTCTTTTT	DLMPRETLF	71
CGGGTGCTTCCTACTGAAACTATTATT	RVLPTETII	71
AAGAGTAATCCTGGGGAACATGCGATG	KSNPGEHAM	71
CGTTATCATCCTACTGAAATGCCTCTT	RYHPTEMPL	71
CTTCTGTATCCTACTGAAATGCGTAGT	LLYPTEMRS	71
AATAATAAGCCTCATGAATATCCTAAT	NNKPHEYPN	71
TCTGGGAATCCTCCGGAAAATCAGAGT	SGNPPENQS	71
CAGACGCATCCTAGTGAAGTTTTTATG	QTHPSEVFM	70
TTTTCTCTGCCTCTTGAACTGCTTACG	FSLPLELLT	70
GCGACGTGTCCTGAGGAATATCCGTAT	ATCPEEYPY	70
ATTCTTGATCCTTCGGAACCGGATGTG	ILDPSEPDV	70
GTGCATCCTCCTCAGGAAACTACTATG	VHPPQETTM	70
TCTCTTCGTCCTAGTGAATATAGTCTT	SLRPSEYSL	69
TTGTATGATCCTAGGGAAGGTTTGACT	LYDPREGLT	69
TTGCATGCTCCTAATGAAATGACGGAT	LHAPNEMTD	69
GATTCTCTTCCTAGTGAAGCTGCTATG	DSLPSEAAM	69
AGGCCTTGGCCTCATGAATCTCTTCCT	RPWPHESLP	69
CAGTCGAGTCCTTTTGAAATTCCTCTT	QSSPFEIPL	69
CTGCTTATGCCTACTGAAACTACTATG	LLMPTETTM	68
TTGCATTATCCTCGGGAAACTTCTAGT	LHYPRETSS	68
AGTGGTTTTCCTAATGAAGATGCGGCG	SGFPNEDAA	68
TTGATTTATCCTAATGAACAGATGACT	LIYPNEQMT	68
AAGGCTCGTCCTATTGAATCTTATCGT	KARPIESYR	68
CCGTGGAATCCTGAGGAAGGTACTTTG	PWNPEEGTL	68
GCTCTTGATCCTATTGAAAGTCAGAGG	ALDPIESQR	68
TTGAATATGCCTTATGAAAATGAGGTT	LNMPYENEV	67
AGGATGCCGCCTGAGGAACCGAATACG	RMPPEEPNT	67
TATATTCTGCCTTCTGAAATGAATAAG	YILPSEMNK	67
CATCGGATTCCTTCTGAACGTACGTAT	HRIPSERTY	67
GAGATTTCTCCTTATGAAAGGTGTACG	EISPYERCT	67
ATTAGTACTCCTCTTGAAACTCATAGT	ISTPLETHS	67
AAGACGTATCCTGATGAAGTTCAGTTG	KTYPDEVQL	67
ACTAATTTGCCTTATGAAGATCCGCTT	TNLPYEDPL	67
GGGCGTACTCCTGCTGAAGTGGCTTCG	GRTPAEVAS	66
TTTTTTGCTCCTAATGAACCTAAGCTG	FFAPNEPKL	66
ACTTCGTTTCCTGATGAACCTACTCAT	TSFPDEPTH	66
GCGTTTCATCCTTTTGAAAATCATAGG	AFHPFENHR	66
TTGAATTATCCTTATGAAAGTGTGAGG	LNYPYESVR	66
GAGGTGTTGCCTAAGGAAGTGATTAAT	EVLPKEVIN	66
GAGCAGGATCCTTCGGAACTTCCGTAT	EQDPSELPY	66
TATTGTTGGCCTGCTGAAACTTTTACG	YCWPAETFT	66
TTTTTTCGTCCTATTGAATTTGTTGAT	FFRPIEFVD	65
GTGCGTGATCCTTGTGAATATATGGCG	VRDPCEYMA	65
AATTATCGTCCTATTGAATCTCTTACT	NYRPIESLT	65
CAGAGTCGTCCTCGTGAATGTACTAGT	QSRPRECTS	65
GATACTGTTCCTGATGAAGCTCTTTTG	DTVPDEALL	65
TGTGAGATGCCTTGTGAAACTTGGGAG	CEMPCETWE	65
ACGACTCCTCCTTATGAATTTTCGATT	TTPPYEFSI	65
ATTGTTTCTCCTCATGAAACGGATCAT	IVSPHETDH	65
CTGCGGCTTCCTTATGAAAATCTTAGT	LRLPYENLS	65
ACTAATCTGCCTTCTGAAACGAAGTAT	TNLPSETKY	64
ATTGTTATTCCTGAGGAAATGGGTACG	IVIPEEMGT	64
AGTGTTTTGCCTCATGAACCTCCTGAT	SVLPHEPPD	64
CTGCCGCCGCCTCCGGAACCGACTTCT	LPPPPEPTS	64
ACTGTGGCTCCTACGGAACATCATAGT	TVAPTEHHS	64
ATGGTTTCGCCTCCGGAAAGTTATAGT	MVSPPESYS	64
TATACGAAGCCTCATGAACATACGATT	YTKPHEHTI	64
TTGGCTCATCCTTCTGAAACTCTTCTG	LAHPSETLL	64
AGGGATGTTCCTAAGGAAAAGATTAAT	RDVPKEKIN	64
GAGGCTATTCCTCGTGAACTTACTCTG	EAIPRELTL	63
TCGATTGTGCCTTTTGAACTTAATATT	SIVPFELNI	63
TTGGCTTCTCCTCTTGAATTTCACTTT	LASPLEFHF	63
ACTCTTCAGCCTACGGAAAGGGTTTAT	TLQPTERVY	63
CTTCTGTCTCCTATTGAACCGCAGTTT	LLSPIEPQF	63
AGGAATTTGCCTACTGAAAAGATTGCT	RNLPTEKIA	63
TTTCATTCTCCTCCGGAAACTTATAAG	FHSPPETYK	63
CATATGACTCCTTTTGAAAATCGTAAT	HMTPFENRN	63
TCGGGGTATCCTATGGAAACGACTATT	SGYPMETTI	63
CAGCAGTATCCTAATGAATCTCATTAT	QQYPNESHY	63
AATGAGATGCCTCCTGAACCGCCTCGT	NEMPPEPPR	62
ACTAATCGTCCTCATGAACTTTCTATG	TNRPHELSM	62
ATTTGTAAGCCTTGTGAATCGGTGAAG	ICKPCESVK	62
ATGGCGCTTCCTGGTGAAGTTACTCAC	MALPGEVTH	62
TATTATAATCCTTATGAATTTAATAAG	YYNPYEFNK	61
ATTCCGGCGCCTGAGGAATTTCCGTCT	IPAPEEFPS	61
ACTTTGATGCCTTATGAAGATTATCTG	TLMPYEDYL	61
TCGGTGTATCCTAGTGAAGTTATTACG	SVYPSEVIT	61
TTTAATTCTCCTGATGAAAGGTGGTAT	FNSPDERWY	61
AGTGGGAAGCCTGGTGAAATGAAGGCG	SGKPGEMKA	61
TTTTGTACGCCTACTGAACATTGTGTT	FCTPTEHCV	60
TTTACCGCTCCTTCTGAATCTCAGAGG	FTAPSESQR	60
ACTCCTAGTCCTAATGAAATTTCGCCT	TPSPNEISP	60
CTGCCTAAGCCTTTTGAATTGGCTTAT	LPKPFELAY	60
ACTCCGCAGCCTACTGAACGGAGTAAT	TPQPTERSN	60
GGTACTATTCCTGTGGAAAGGCTTCCT	GTIPVERLP	60
TGGTATTATCCTCATGAACTGAATCAT	WYYPHELNH	60
GAGACGATGCCTCTGGAAGTGAATAAT	ETMPLEVNN	59
ATTATGCATCCTAATGAAACTCTTGAT	IMHPNETLD	59
TATTCTCCTCCTACTGAACTTACTTTT	YSPPTELTF	59
GGGGTGCGGCCTAAGGAAATTATTAGG	GVRPKEIIR	59
AATCCGCATCCTACTGAACTTGGTCTG	NPHPTELGL	59
AAGATGTTGCCTCTGGAATGGTTGATG	KMLPLEWLM	59
CGTTCGTCGCCTCGTGAACTTTCGAGG	RSSPRELSR	59
TATGATTTTCCTTTGGAATTGTCGGTG	YDFPLELSV	58
TCTTTGACTCCTCCTGAATCTACTCTT	SLTPPESTL	58
ACGCTGTATCCTGCTGAACATCTTGAT	TLYPAEHLD	58
TATTATGTTCCTCCTGAACTGATGCCT	YYVPPELMP	58
ACGGAGGATCCTCATGAACTTATGAAG	TEDPHELMK	58
TCTCGTAATCCTAGTGAACCTGAGAAT	SRNPSEPEN	58
GTTTTGCATCCTATGGAAAATATTATT	VLHPMENII	57
TGGCATCTTCCTATTGAACCGCTTATT	WHLPIEPLI	57
AATGATCCTCCTCAGGAATATACTCAG	NDPPQEYTQ	57
TGTATTCCTCCTTTGGAATCTCCTTTG	CIPPLESPL	57
TGTCTGAGTCCTACTGAACTTACGGAT	CLSPTELTD	57
AGGATTGTTCCTGGTGAACTGCTGATT	RIVPGELLI	57
GAGAATGTGCCTCATGAAGCGCAGAGT	ENVPHEAQS	57
ATTACTACTCCTTGGGAACGGTTTAAT	ITTPWERFN	57
ATGATGCTGCCTAAGGAAATTAGGCAT	MMLPKEIRH	56
CCGTCTAATCCTGGTGAACCGATGACT	PSNPGEPMT	56
GTGCCGACTCCTGAGGAACTTGGGGTT	VPTPEELGV	56
TGTTCTGAGCCTAGGGAAATTCCTGAT	CSEPREIPD	56
ATTCCTACGCCTGAGGAAGTTACGACT	IPTPEEVTT	56
AATAATCTGCCTAATGAATCTTATTCG	NNLPNESYS	56
AATTATCAGCCTACTGAAGAGTCTAGT	NYQPTEESS	56
AATAAGTATCCTTCTGAATTTCATCCT	NKYPSEFHP	56
CATAGGCATCCTTCTGAATTTCATTCG	HRHPSEFHS	56
AAGTTGACGCCTCCTGAAAGGAAGACG	KLTPPERKT	55
GTGAATAATCCTTCGGAAAGTAGTAGG	VNNPSESSR	55
CAGCAGCTTCCTGAGGAATATTTTGAT	QQLPEEYFD	55
TTGAAGGCTCCTACGGAATCTAATGTT	LKAPTESNV	55
ACTATTGTTCCTATTGAAACGGAGCAT	TIVPIETEH	55
ATGAGGGCGCCTAGTGAAGGTTTGAAT	MRAPSEGLN	55
AGTGCGCTGCCTCGTGAAGATTTGGGT	SALPREDLG	54
CCTAGTGAGCCTAAGGAATATGGTAAT	PSEPKEYGN	54
GAGTCTTATCCTCATGAATCTCTTACG	ESYPHESLT	54
AGGAATCTGCCTGGTGAAATTTCGTAT	RNLPGEISY	54
TTTACGTTTCCTTCGGAATTGTCTAAG	FTFPSELSK	54
ATTAAGTCTCCTGCTGAAATTACTCAG	IKSPAEITQ	54
AATGATCGGCCTGAGGAAATTTATAAT	NDRPEEIYN	54
GATCTGGATCCTACGGAACATCATATG	DLDPTEHHM	53
ATTCATCGGCCTAAGGAATATATTCTT	IHRPKEYIL	53
CTGATTTCTCCTGCGGAAAAGGCTCCG	LISPAEKAP	53
GAGATTTTTCCTGGTGAATTTAAGTTT	EIFPGEFKF	53
AATCAGAAGCCTGATGAATGGCGTAGT	NQKPDEWRS	52
TTTCTTGTTCCTATTGAAACGATGTTT	FLVPIETMF	52
GATTGTTATCCTGGGGAAAGTACTGAT	DCYPGESTD	52
GCTGCTCATCCTCAGGAATCTAGTGAT	AAHPQESSD	52
AATCGGCCTCCTCCGGAAGTGAATGGT	NRPPPEVNG	52
ACTCGGTTTCCTAAGGAAATGATGAGT	TRFPKEMMS	52
AAGCTTGCTCCTCCTGAATTGATGTGG	KLAPPELMW	52
GCTATGAATCCTAGTGAACGTGAGGCT	AMNPSEREA	52
TTGGATAAGCCTTATGAAACTACTGCT	LDKPYETTA	52
TTGGTTGTTCCTAATGAAGATGTGAAT	LVVPNEDVN	52
ATTGTTATGCCTTTTGAAGTGTTTTTT	IVMPFEVFF	52
TATCTTCCTCCTTGTGAACTTTATCTG	YLPPCELYL	52
ATTGGTATGCCTACGGAACTTCATACG	IGMPTELHT	52
TATCGGTCTCCTTTTGAAACTATGCAG	YRSPFETMQ	52
TGGCCTGTTCCTTCTGAATCTCCGGTT	WPVPSESPV	52
TGTATTTCTCCTACTGAAAGTTCTCGT	CISPTESSR	51
AATAATATTCCTGCGGAATTGTTTGCG	NNIPAELFA	51
GATACTTTGCCTATTGAATCTCAGAAT	DTLPIESQN	51
ATGAATATTCCTAATGAAACTACTAAG	MNIPNETTK	51
CTTGATTCTCCTACTGAACCTTTTAAG	LDSPTEPFK	51
CTGAAGATGCCTCATGAATTTGGTGTT	LKMPHEFGV	51
GTGTTTGATCCTCCTGAACGTTCGCGT	VFDPPERSR	50
ATTTTTTGTCCTCGGGAAGATCATACT	IFCPREDHT	50
ATTACGGTTCCTAGGGAAATTTCTAGT	ITVPREISS	50
ACTACTGATCCTGCGGAATATGCTGGT	TTDPAEYAG	50
ACGTATTCTCCTAAGGAAACTTTGTGT	TYSPKETLC	50
GTTATTGTGCCTAATGAAGAGTTTCTG	VIVPNEEFL	50
CCCTATGATCCTGGGGAATCTTTGCAT	PYDPGESLH	49
TGGTATCAGCCTAAGGAATCTGTTGAT	WYQPKESVD	49
TATAGTATGCCTTTTGAAGAGCATACT	YSMPFEEHT	49
ATGCATTTGCCTATGGAAAATTTTCCT	MHLPMENFP	49
TATTCTTTGCCTTATGAATTTTTTTTG	YSLPYEFFL	49
GATGAGCGTCCTTATGAAAATAGTCCT	DERPYENSP	49
AATTCTTGTCCTAATGAACGGCTTGGG	NSCPNERLG	49
AAGCATGAGCCTCTTGAAAAGATGAGG	KHEPLEKMR	49
GTTTTGACTCCTAATGAAGGTTTTGAT	VLTPNEGFD	48
AAGCGGAGGCCTATTGAAATGCCGATT	KRRPIEMPI	48
ATGAATAAGCCTACTGAAACTCAGGCT	MNKPTETQA	48
AAGCATCGTCCTACGGAATATACGTTG	KHRPTEYTL	48
ATTCCTGGGCCTGAGGAAACTTTGGAG	IPGPEETLE	48
AATGGTGATCCTGTGGAAGTGTGTGTT	NGDPVEVCV	48
AAGGATTTGCCTCATGAAATTTATCTG	KDLPHEIYL	48
ACTACTTTTCCTAGGGAAAAGCATAGT	TTFPREKHS	47
ACTCCTCCTCCTCCGGAAGCGCCTACT	TPPPPEAPT	47
ATTCTGCCGCCTAAGGAACTTACGGCG	ILPPKELTA	47
CTGACTGCGCCTTTGGAACCGGTGCAT	LTAPLEPVH	47
GAGTTTAAGCCTTATGAACGTTTTCTT	EFKPYERFL	46
TGGACGAAGCCTTATGAATTTTCTGGT	WTKPYEFSG	46
TGTAGTCATCCTTTTGAAGCTATGCAG	CSHPFEAMQ	46
ATTGTGCTGCCTGGTGAACATAATCGT	IVLPGEHNR	46
ATTATTAAGCCTCTGGAATATTCTCAT	IIKPLEYSH	46
AAGCAGAGTCCTGCTGAACCTCTGTAT	KQSPAEPLY	46
AATATTATGCCTGAGGAACCTGTTAAT	NIMPEEPVN	46
TGTGTTATTCCTCCGGAAAATGATAAG	CVIPPENDK	46
AATAAGTCTCCTACTGAAGTTCTTTCG	NKSPTEVLS	46
CCTTGGGTTCCTATTGAATTGCCGAAT	PWVPIELPN	45
ACGGATCCTCCTAAGGAAAGTGATTAT	TDPPKESDY	45
TTGAAGTCTCCTAGTGAACTGTTGACT	LKSPSELLT	45
TTTGTTGCTCCTCATGAAGTTTATTAT	FVAPHEVYY	45
TATGCTTTGCCTAATGAAGTTCCTACT	YALPNEVPT	45
AGTGATCCGCCTTCTGAACGTATTAGG	SDPPSERIR	45
TTTAGTAAGCCTTTTGAAGCGAATCCT	FSKPFEANP	45
ATTTTTGAGCCTCATGAATTTTTTATG	IFEPHEFFM	44
AATAATCGTCCTGATGAACTTTCGCCT	NNRPDELSP	44
AAGCATACGCCTTGTGAAATTCAGGAT	KHTPCEIQD	44
AATACTTGGCCTTATGAACTTCTTGAG	NTWPYELLE	44
AATACGGAGCCTTTGGAAGCTACTATT	NTEPLEATI	44
ATTCAGATTCCTGCGGAAGGTACTAGG	IQIPAEGTR	44
TTTTTGAAGCCTGTGGAAAGTACTTCT	FLKPVESTS	44
GATAATTATCCTCTGGAAGCTATGAAT	DNYPLEAMN	44
CTGCCGCTGCCTTCTGAACAGGCGCCG	LPLPSEQAP	44
ACTCCGCGTCCTCTGGAACATCCGATT	TPRPLEHPI	44
GTTGCTAATCCTGTGGAAATGACTCGT	VANPVEMTR	44
TGTAAGCATCCTCGGGAAAGGTGTATT	CKHPRERCI	43
CTTAGTGATCCTTATGAAGTTACTGCT	LSDPYEVTA	43
ATTCCTCCTCCTCTGGAACTTATTAAG	IPPPLELIK	43
ATTCTGGGGCCTGAGGAACATAATTCG	ILGPEEHNS	43
ATTGTTCAGCCTTTTGAACAGCTTCCT	IVQPFEQLP	43
TGGATTATGCCTCATGAACGTACTTAT	WIMPHERTY	42
TTTTATACTCCTTGGGAACCTAATAAG	FYTPWEPNK	42
GATTTGCAGCCTCAGGAATCTTTTTAT	DLQPQESFY	42
TTTCGTATGCCTCTGGAAGTGCCTCCT	FRMPLEVPP	42
TATCATTTGCCTCATGAAAAGATTACT	YHLPHEKIT	42
ATTCTTCATCCTATTGAAATGGGGTCT	ILHPIEMGS	42
GTGACTTGTCCTGCTGAAAATCGTTAT	VTCPAENRY	42
ACGCATATTCCTAAGGAACCTTATCTT	THIPKEPYL	42
TGGGATTTTCCTTATGAAATGTATAAG	WDFPYEMYK	42
CAGGATTGTCCTTGTGAAAGTAATAAG	QDCPCESNK	42
TCGAATTTTCCTTATGAAATTGATACT	SNFPYEIDT	42
AGTCTGTATCCTAATGAACCTCTTAAT	SLYPNEPLN	42
ATTACTTGGCCTACTGAAATTACTACG	ITWPTEITT	42
ATGGTTACGCCTATTGAAATGTTTGCT	MVTPIEMFA	42
CCCACGAATCCTACTGAAAATGGGGAT	PTNPTENGD	41
AATTTTGAGCCTTTTGAAAGTCCTGGT	NFEPFESPG	41
ATTGATGTTCCTGTTGAACGTCATCTT	IDVPVERHL	41
AATCGGGGGCCTTTTGAACTGGCTGGG	NRGPFELAG	41
TATTGTAATCCTCATGAAAATTCTACT	YCNPHENST	40
ACTGAGGCTCCTCATGAAACGTATATT	TEAPHETYI	40
ACTGAGTGTCCTAGTGAATGTCCTTTT	TECPSECPF	40
GTTTTTCAGCCTACGGAATATGATTTT	VFQPTEYDF	40
TGTATGGGTCCTGCTGAAATGTGGGTT	CMGPAEMWV	40
ATTGAGGAGCCTATTGAACGTTCTCAT	IEEPIERSH	40
AGTATGCGTCCTATGGAATCGCGTAAT	SMRPMESRN	40
ATTTATCGTCCTCTGGAAGATCATATT	IYRPLEDHI	40
CCGCCTCTTCCTCCTGAACCGCCGCCG	PPLPPEPPP	40
AGGGTGGATCCTAATGAAAGGATGGTG	RVDPNERMV	40
AAGATTCATCCTATGGAAACTAGTGAT	KIHPMETSD	39
CTGAGGCAGCCTTGTGAAGATAATAAG	LRQPCEDNK	39
ATTGTGCTTCCTAGGGAAACTTCTGGT	IVLPRETSG	39
GATAATATGCCTTATGAAGATGTTCAT	DNMPYEDVH	39
AATTTTCATCCTTTGGAACAGTTTTTT	NFHPLEQFF	39
AAGAATTGTCCTAGGGAATATGCTACG	KNCPREYAT	39
ACTAATGTTCCTATTGAATATGTGAAT	TNVPIEYVN	39
CATGATAAGCCTACTGAAGCTGTTATT	HDKPTEAVI	39
GTTTTGGATCCTTTGGAAAAGTTTAAT	VLDPLEKFN	38
ATTATTTTTCCTACGGAAATGTATTCT	IIFPTEMYS	38
CATCGTCGTCCTACTGAACCTACTCTT	HRRPTEPTL	38
AGTATTACTCCTACGGAACCTTTGACG	SITPTEPLT	38
TTGAATGAGCCTACTGAAGGTGTTGAG	LNEPTEGVE	38
AGGGTTGAGCCTCAGGAAAGTCGGATG	RVEPQESRM	38
ATTGGTGTTCCTAATGAAGATTTGGTT	IGVPNEDLV	38
GTTAGGGGTCCTAATGAAGCGTCTTCT	VRGPNEASS	38
CAGCATTATCCTAATGAAACGTATGGG	QHYPNETYG	38
CTTCCGATGCCTAGGGAAAAGAGTGGG	LPMPREKSG	37
TATGAGAAGCCTAATGAACTGCGGAAT	YEKPNELRN	37
TTTAATAATCCTCCGGAATTTTCTGTT	FNNPPEFSV	37
TTGTTTTGTCCTGCGGAAAGTAAGGTG	LFCPAESKV	37
AATGATCATCCTTTGGAACTGGTTGTT	NDHPLELVV	37
AGGTATGATCCTCCGGAAAATTTTATT	RYDPPENFI	37
ATGCTTATTCCTTCTGAAAGGAATGGT	MLIPSERNG	37
AATGTTTGGCCTGAGGAATTTCTGATT	NVWPEEFLI	37
TTTTGGAGTCCTGATGAAGATGATATT	FWSPDEDDI	37
CGTCAGCATCCTTCTGAATGTAATTGT	RQHPSECNC	37
GAGCTTTTTCCTATTGAATCTTATAAT	ELFPIESYN	37
ATTGTTGCTCCTTGTGAATCGTCTGCG	IVAPCESSA	37
GATAATAGGCCTTATGAACTTTGGTTG	DNRPYELWL	37
GGTCGTAGTCCTAGTGAAGATTCGATG	GRSPSEDSM	37
GGTGAGAGTCCTCCGGAACCGTGGTCT	GESPPEPWS	37
AATTCGCGTCCTTTTGAATCTGATGGT	NSRPFESDG	37
TTTCGTCAGCCTGTTGAAACTGGTGAT	FRQPVETGD	36
GGGATTGATCCTTCGGAAGCTACTACT	GIDPSEATT	36
TTGACGATTCCTCGGGAAATTAGTACT	LTIPREIST	36
ACTTATCCTCCTGAGGAAGTTGATTAT	TYPPEEVDY	36
ATGCCGCAGCCTTTGGAAAGTACTCTT	MPQPLESTL	36
CAGCATTGGCCTGTTGAACATATGATT	QHWPVEHMI	36
ACTATTCGTCCTATTGAAAATAATTAT	TIRPIENNY	36
TATAAGATTCCTTCTGAAACTATTCGT	YKIPSETIR	36
TATCGTTCGCCTACTGAACGTAATATT	YRSPTERNI	36
CCATCTTCGCCTACGGAACGTAGTAAG	PSSPTERSK	35
GGTACTGGTCCTTGGGAAATTCTTGAT	GTGPWEILD	35
ATGTATCGGCCTACTGAATATGGGATT	MYRPTEYGI	35
AGTGTTTATCCTACTGAAACTCTGCGT	SVYPTETLR	35
AATGGTTTTCCTATGGAAACTGGGATT	NGFPMETGI	35
AAGATTATTCCTGATGAAACTAAGAAT	KIIPDETKN	35
TATCCGCATCCTACTGAACAGGAGTGT	YPHPTEQEC	35
GTTCATAATCCTAATGAATTGATTGGT	VHNPNELIG	35
AGTAGTGGTCCTTATGAACGTACTGTG	SSGPYERTV	35
ATTCTGTGGCCTTTTGAAAAGCTGACG	ILWPFEKLT	35
GATTCGAGTCCTGGTGAACCTACTTTT	DSSPGEPTF	35
GAGATGAATCCTAATGAACATATGGAT	EMNPNEHMD	35
GTTCCGGTGCCTAGTGAAAATCTGAAT	VPVPSENLN	35
TATGAGAATCCTCTTGAAATGTCGGAT	YENPLEMSD	34
GATGTTTGGCCTGGTGAAAGGCTGTAT	DVWPGERLY	34
CCGCGTCCGCCTCCGGAACCTCCTGGT	PRPPPEPPG	34
TGTGCGTATCCTCATGAATTGATTAAG	CAYPHELIK	34
ACTCATGTTCCTGTTGAACTTTATATT	THVPVELYI	34
GTGGGGACGCCTCCTGAAAATACTTTT	VGTPPENTF	34
GCGGTGGATCCTACTGAAACTACTCAG	AVDPTETTQ	34
ATGATGTGGCCTTTGGAAGTGCTGTTG	MMWPLEVLL	33
TTGCTTCCTCCTCTGGAATTGACTTCG	LLPPLELTS	33
AGTGATGATCCTTCTGAATCGATTCGT	SDDPSESIR	33
GATGTGATTCCTATTGAACCTAAGAAG	DVIPIEPKK	33
TTTTGGCCTCCTAATGAACATCATGGT	FWPPNEHHG	33
CTGTCTGATCCTATTGAAAGGAATAAG	LSDPIERNK	33
ACTGATAATCCTGCTGAATATAATACT	TDNPAEYNT	33
TATGATCTTCCTCATGAATATCAGGTT	YDLPHEYQV	33
CCGCCGCAGCCTCCGGAACCGCCGTCG	PPQPPEPPS	33
AGTTGGCTTCCTGGTGAAGGGCTGTCG	SWLPGEGLS	33
CTTACTACTCCTAGTGAAGTTAATCAG	LTTPSEVNQ	33
ACTGCTGGTCCTCAGGAAATTTTTTAT	TAGPQEIFY	33
ACTGAGGATCCTGCTGAAATGATTATT	TEDPAEMII	33
AAGTATAGGCCTCTGGAAATTGGTTAT	KYRPLEIGY	32
CCGTATATTCCTTCGGAAAGTAATAGT	PYIPSESNS	32
AAGGAGCTGCCTATGGAAACTCATAAG	KELPMETHK	32
AATAATAGGCCTTATGAACTTGCTAAT	NNRPYELAN	32
AAGATTCATCCTCAGGAAGCTTCTTAT	KIHPQEASY	32
ATTGCGCTTCCTCAGGAAAAGATGGAT	IALPQEKMD	32
GTGTTTACTCCTAGTGAATATTCTTCT	VFTPSEYSS	32
AATAGTGATCCTAATGAACCGATGAAG	NSDPNEPMK	32
GATCCGAAGCCTGCTGAATTTCTGTTT	DPKPAEFLF	32
AAGCATACTCCTGCGGAATATCCGTAT	KHTPAEYPY	32
CTTCCGCAGCCTGATGAAAATCATTGG	LPQPDENHW	32
ATTCATAATCCTCATGAATCGAATCCG	IHNPHESNP	31
AAGAAGATGCCTTCTGAATTGTGGAAT	KKMPSELWN	31
ACGCCTCCGCCTTTGGAAATTTCTCAG	TPPPLEISQ	31
TTGTATCTGCCTTATGAAAATGCTATG	LYLPYENAM	31
GTTCTTTCTCCTCCTGAATATATGCAG	VLSPPEYMQ	31
ACTATTTATCCTGGTGAACAGCATATT	TIYPGEQHI	31
ACTAAGTCGCCTGAGGAACTTTGGATT	TKSPEELWI	31
AAGACTACTCCTGATGAAGATTATACG	KTTPDEDYT	31
GATCGTTATCCTTTGGAACATGCTCTT	DRYPLEHAL	31
TATACTTTGCCTTATGAATATCGTCAT	YTLPYEYRH	31
TATTATCCTCCTAAGGAACATTTGAGG	YYPPKEHLR	31
AGGATTTGTCCTTATGAATGTCGTGTG	RICPYECRV	31
ATGTTTACTCCTAAGGAAACTATGACT	MFTPKETMT	31
ACTGTTAATCCTCATGAATATCGGTAT	TVNPHEYRY	31
TTTCAGTGGCCTATGGAAAAGAATAAG	FQWPMEKNK	31
TGGTTTAATCCTATTGAACTGAGGTTT	WFNPIELRF	30
TGTGGTAGTCCTTCTGAAATGTATTAT	CGSPSEMYY	30
GTTGTTAATCCTGTTGAACCGACTTTG	VVNPVEPTL	30
AGTCATTCTCCTCATGAATTGGCTATG	SHSPHELAM	30
AAGACGATGCCTTATGAAATGTATATG	KTMPYEMYM	30
ATGCCTTATCCTTCTGAATTTAATGCT	MPYPSEFNA	30
AAGGATATTCCTGATGAAAATCATAGT	KDIPDENHS	30
ACGGCGACTCCTATTGAATATCCTTAT	TATPIEYPY	30
AATGCGACTCCTTTGGAAAATTATGCT	NATPLENYA	30
TTTATTCCTCCTTTTGAATTGGAGTAT	FIPPFELEY	30
AATGAGCATCCTCTTGAATTGCTGTTT	NEHPLELLF	30
GATGGGTCTCCTCTTGAAATTAGTATG	DGSPLEISM	30
AATTATATTCCTATGGAAATGACGTCG	NYIPMEMTS	29
AATTCTTATCCTTGTGAAAAGATTAAT	NSYPCEKIN	29
ATGAGTAGGCCTATTGAAACTAATGTT	MSRPIETNV	29
ATGTGTCGTCCTCATGAACCTCTTTTG	MCRPHEPLL	29
AGGTGGAATCCTACTGAATTGCTTAAT	RWNPTELLN	29
ATTGATATTCCTTATGAAAGGCAGAAT	IDIPYERQN	29
GTGGATGGGCCTTTGGAATCGGCTTCG	VDGPLESAS	29
GCTCCGATTCCTATTGAAACTATTTAT	APIPIETIY	29
AGTTCTATTCCTGGTGAATTTGCTCAT	SSIPGEFAH	29
ACGGGGGCGCCTCGTGAAATGCTTTCT	TGAPREMLS	29
ATTTATCTGCCTGATGAATATCTGGAT	IYLPDEYLD	28
AGTATGTCTCCTGAGGAACATCTTTGT	SMSPEEHLC	28
AATACTTTTCCTGATGAAAGTTTTCTT	NTFPDESFL	28
TTTACTCCGCCTGGGGAACGTCCTCCT	FTPPGERPP	28
AAGGCTCTTCCTTTGGAAGCTAAGTAT	KALPLEAKY	28
CCGTTTCGTCCTCCTGAAAATTCTCAG	PFRPPENSQ	28
GTTCAGAATCCTTTTGAATTTATGAAT	VQNPFEFMN	28
AGTTCGATGCCTGTGGAACATCCTCTT	SSMPVEHPL	28
CTTTCTTCGCCTAGGGAACTTGTGTAT	LSSPRELVY	28
AGTCTGACGCCTAAGGAATCTACTCCT	SLTPKESTP	27
AATTATGGTCCTCTTGAAGTTTATCGT	NYGPLEVYR	27
TGTATTAATCCTCTTGAAGGTGGTAGT	CINPLEGGS	27
TGTAATTTTCCTGTGGAAATTTGGCCG	CNFPVEIWP	27
TATACTAAGCCTCTTGAATGGGATGCT	YTKPLEWDA	27
CGGGATCCTCCTCAGGAAATGGGGGAG	RDPPQEMGE	27
ACGATTAAGCCTATTGAACATCCTTAT	TIKPIEHPY	27
ATGGCTTTTCCTGGGGAACTGATGTTT	MAFPGELMF	27
AATTGTCCGCCTTATGAAGAGTATGGT	NCPPYEEYG	27
AAGCATCATCCTCTTGAATATACTTAT	KHHPLEYTY	27
TTTTGTCATCCTTCTGAATGTGTTAAT	FCHPSECVN	26
AATGCTGAGCCTATTGAATTTGAGATG	NAEPIEFEM	26
CGCGGGACGCCTCAGGAAAAGCCGACT	RGTPQEKPT	26
ATGAGGCATCCTACTGAACCGCTTGTT	MRHPTEPLV	26
ACTCCTCTTCCTCAGGAAAATTCTCTT	TPLPQENSL	26
CTGAGTCCTCCTTCGGAATATTATGTT	LSPPSEYYV	26
GATCTGTTTCCTAAGGAATATAATTTG	DLFPKEYNL	26
AATCATATTCCTAATGAATTTTTGGTT	NHIPNEFLV	26
TTTCCTCTTCCTAAGGAAAGTTTTATG	FPLPKESFM	26
ATGTGTGTTCCTTTGGAATTTTTGTTT	MCVPLEFLF	26
GGTGTGCAGCCTTGGGAAGTTGATCTT	GVQPWEVDL	26
TATCAGGTGCCTGGTGAAAGGAATAAT	YQVPGERNN	26
GATCGTAAGCCTAATGAAAATGATTCT	DRKPNENDS	26
GATTATCTTCCTTCTGAATATACGGAT	DYLPSEYTD	26
ACGTTGTTTCCTGGGGAATGGTTGAAT	TLFPGEWLN	26
AAGTTTCGTCCTATTGAAATTGCTAAT	KFRPIEIAN	26
ATTGGTTATCCTACGGAAAATAATGGG	IGYPTENNG	26
AAGCATAGTCCTAGTGAAAGTACTTAT	KHSPSESTY	25
AATCTTCAGCCTAAGGAAAATCATAAT	NLQPKENHN	25
AGTCTGCTTCCTGATGAATATCAGTCT	SLLPDEYQS	25
AGTATGCTTCCTAAGGAAGGTACGTCG	SMLPKEGTS	25
ACGATTAAGCCTATTGAATGGCTTACT	TIKPIEWLT	25
CTTCGGGAGCCTTTGGAAACGCTTGTT	LREPLETLV	25
TATCTTCATCCTCTTGAAAAGTATTTT	YLHPLEKYF	25
GATGTGCCGCCTTCTGAAGTGCCGTGT	DVPPSEVPC	25
AGTTGTTATCCTCAGGAAAATGGGACT	SCYPQENGT	25
GAGCTTAATCCTGCGGAAAATTTCATC	ELNPAENFI	24
AATCCGTTTCCTCGTGAAAAGTCTGTG	NPFPREKSV	24
GTGATTTGGCCTACGGAATATACTGTT	VIWPTEYTV	24
AATCATTCTCCTAATGAAGATCCTATT	NHSPNEDPI	24
ATGATTCTTCCTCGTGAACCTGCGTTG	MILPREPAL	24
ATTGTTGATCCTCCTGAATGGAGTGCT	IVDPPEWSA	24
TGTGAGTCTCCTAAGGAATTTACGTCT	CESPKEFTS	24
CTTCAGGCTCCTTCGGAAATTTTTAAG	LQAPSEIFK	24
AGTGAGACGCCTAATGAAGATGATATT	SETPNEDDI	24
AATCCGCCGCCTGTGGAACATAATCAT	NPPPVEHNH	24
ACTAGTTTGCCTGAGGAAACTCGTTTG	TSLPEETRL	24
ACGTTGCCTCCTACGGAATTGTCTATT	TLPPTELSI	23
ATGTATCAGCCTGAGGAAAATTATGCT	MYQPEENYA	23
ACTCATCCTCCTCGGGAATTTCGTCAT	THPPREFRH	23
GCGGATCCTCCTACGGAAAATCTGCCG	ADPPTENLP	23
AAGAGGAATCCTTTGGAATATGGTACT	KRNPLEYGT	23
GAGTTTCAGCCTCTTGAAATGCCGATG	EFQPLEMPM	23
AGTCATAATCCTATTGAAAGTAATTTT	SHNPIESNF	22
AATATGCTGCCTATTGAATCGAATAGT	NMLPIESNS	22
ATTCAGCCTCCTAGTGAATATACTACT	IQPPSEYTT	22
ATGGATAGGCCTTATGAATATTCTCGT	MDRPYEYSR	22
ATGCCTCTTCCTTTGGAAAATGATGTT	MPLPLENDV	22
TATAAGAGGCCTTCTGAAAAGCTTACG	YKRPSEKLT	22
GTTCAGTCGCCTTATGAACTGCTTAAT	VQSPYELLN	22
AATTTTATGCCTAAGGAACAGAGTAGG	NFMPKEQSR	22
TGTAGTTATCCTTGGGAATCTCTGTAT	CSYPWESLY	22
ATTTATGGGCCTGTTGAAGTTTTGAGT	IYGPVEVLS	22
CTGTTGACTCCTCATGAAAATGTTAAG	LLTPHENVK	22
AATAATCCTCCTTCTGAAAATATGCGT	NNPPSENMR	22
GCTCCGTTTCCTATTGAAATTGATAGT	APFPIEIDS	22
CCCACTCTGCCTCTGGAAAAGTATAAT	PTLPLEKYN	21
AATCTGCCTCCTGAGGAAGCTTCGATG	NLPPEEASM	21
TTTTCTCCTCCTTCTGAAAATCAGAGT	FSPPSENQS	21
GAGCAGCCTCCTGTGGAATATATTTAT	EQPPVEYIY	21
CCGACGGGGCCTTCTGAAACTCGGAGT	PTGPSETRS	21
TATCCTCCTCCTCCTGAACCTTCTCCG	YPPPPEPSP	21
AGTCTTTCTCCTAATGAAATTTTGCAT	SLSPNEILH	21
CTTGATCATCCTCATGAACAGGTTAAT	LDHPHEQVN	21
CATAGGAGTCCTGCTGAAATTCGTGAT	HRSPAEIRD	21
GAGCCTCCTCCTCGTGAACATCCTATT	EPPPREHPI	21
TATGCTCATCCTATGGAAAATGATTGT	YAHPMENDC	21
TCTCATTCTCCTGTGGAACATCGTTAT	SHSPVEHRY	21
AAGACTTCTCCTCCGGAACTTCATCGT	KTSPPELHR	21
AAGACGATTCCTCCGGAAAATATTCGT	KTIPPENIR	21
ATGGCTGTGCCTTTGGAAGATCATAAT	MAVPLEDHN	20
CGTAGTTGTCCTCGTGAATTGGATGGT	RSCPRELDG	20
ATGCGGCCGCCTTCTGAATATCTTCAT	MRPPSEYLH	20
GATATGTTTCCTTCTGAACTGCATAAT	DMFPSELHN	20
ATTACTAAGCCTATGGAAGTGCGGTAT	ITKPMEVRY	20
ATTCATCCGCCTGCTGAAACGACTAGT	IHPPAETTS	20
CGGCTTCCTCCTGCGGAACCTGGGCCT	RLPPAEPGP	20
GAGGATTCTCCTGCGGAATCTCTGACT	EDSPAESLT	20
AGTCAGCCTCCTAATGAATTGTATCAG	SQPPNELYQ	20
GATGATGCTCCTCTTGAAAAGTGTTAT	DDAPLEKCY	20
CCTAGTAATCCTTTTGAAATTTTGATT	PSNPFEILI	20
GATGATTCTCCTTCTGAATGTGATTAT	DDSPSECDY	20
