## Supplementary material for "Molecular determinants of TRAF6 binding specificity suggest that native interaction partners are not optimized for affinity": MD_sequences.xlsx

### Sheet: Sheet1
	Binders	Nonbinders
1	LNLPEESDW	TWMPPEPNH
2	RNVPEESDW	SSPPDESRV
3	TNWPEENDW	TPGPAERRP
4	YNVPVESDW	PEEPSETKS
5	MNYPEESYW	AHVPSEGLL
6	LNLPEENDW	SYTPHEPPW
7	INLPSESDW	SWGPDEGVA
8	YNAPTENEW	ADLPPECES
9	QNLPTESDW	ALQPAERPL
10	TNWPEESDW	SVRPMEPAG
11	RNVPEENDW	PRYPREPDR
12	VNYPTETDW	SATPQECPA
13	LQLPEENDW	SPPPQEPAT
14	MNFPEENNW	PTTPPERPT
15	GNQPVEDDW	PDAPGEHSS
16	KNTPEENTW	QRAPPEPRQ
17	YNQPIESTW	PNAPQELRS
18	FNEPMEVDW	PLSPTEPLT
19	LNYPEEADW	HEVPSELRL
20	MNIPLESDW	EAAPAERPG
21	LNVPVESDW	STPPSEGPY
22	RNMPIEDYW	PATPRESSP
23	QNFPEESSW	AFWPSEQIT
24	PNLPTETEW	QAFPVEPPS
25	WNFPEENTW	HYTPFEPNH
26	INWPTENDW	RRPPTECAI
27	SNFPEESNW	SYTPLEQPR
28	YNPPEENTW	PPPPPEQQS
29	RNYPTESDW	PRPPPELPS
30	MNMPSESTW	QLLPEESPE
31	LNLPEESLW	WGAPREGGS
32	VNSPEETEW	PPPPTEHQL
33	RTFPEENDW	PALPDEPTS
34	MNTPEESQW	PSTPPESVV
35	TNVPMEDDW	PQPPSEPPP
36	LNLPEESSW	PTSPHEPPR
37	MNYPEENTY	TDLPGEEAH
38	RNFPEESQW	PTSPPERAQ
39	YNVPEENDW	RGTPQEKPT
40	GSEPEENDW	PPPPIERPP
41	RNVPEESTW	SSPPWEPLP
42	INVPIESNW
43	RNVPEESDF
44	QNLPTESNW
45	WNMPAEYDF
46	LNLPVEDDW
47	LNLPEESQW
48	SNAPEENEW
